# A high-quality genome assembly of the North American Song Sparrow, *Melospiza melodia*

**DOI:** 10.1101/850990

**Authors:** Swarnali Louha, David A. Ray, Kevin Winker, Travis Glenn

**Affiliations:** Institute of Bioinformatics, University of Georgia, Athens, GA, USA; Department of Biological Science, Texas Tech University, Lubbock, TX, USA; University of Alaska Museum, Fairbanks, AK, USA; Department of Environmental Health Science, College of Public Health, University of Georgia, Athens, GA, USA

**Keywords:** *Melospiza melodia*, Dovetail genomics, Passeriforms, whole genome sequencing, *de novo* assembly

## Abstract

The song sparrow, *Melospiza melodia*, is one of the most widely distributed species of songbirds found in North America. It has been used in a wide range of behavioral and ecological studies. This species’ pronounced morphological and behavioral diversity across populations makes it a favorable candidate in several areas of biomedical research. We have generated a high-quality *de novo* genome assembly of *M. melodia* using Illumina short read sequences from genomic and *in vitro* proximity-ligation libraries. The assembled genome is 978.3 Mb, with a coverage of 24.9×, N50 scaffold size of 5.6 Mb and N50 contig size of 31.7 Kb. Genes within our genome assembly are largely complete, with 87.5% full-length genes present out of a set of 4,915 universal single-copy orthologs present in most avian genomes. We annotated our genome assembly and constructed 15,086 gene models, a majority of which have high homology to related birds, *Taeniopygia guttata* and *Junco hyemalis*. In total, 83% of the annotated genes are assigned with putative functions. Furthermore, only ~7% of the genome is found to be repetitive; these regions and other non-coding functional regions are also identified. The high-quality *M. melodia* genome assembly and annotations we report will serve as a valuable resource for facilitating studies on genome structure and evolution that can contribute to biomedical research and serve as a reference in population genomic and comparative genomic studies of closely related species.
