## Supplementary File S14 for "A high-quality genome assembly of the North American Song Sparrow, *Melospiza melodia*"

### Sheet: All_TEs
Putative TE	Censor hit	Censor % Identity	BLASTn best hit	BLASTn best hit %ID	BLASTn best hit %coverage	BLASTx best hit	TEClass	Final disposition	Final name
rnd-1_family-100__LTR_ERVK_cons	TguERVK5_LTR1c	93				subpar hit	LTR	known	TguERVK5_LTR1c
rnd-1_family-101__Unknown_cons	no hit		AC189030.1	90	99	no hit	LTR	new TE	LTR-1_Mmel
rnd-1_family-103__LTR_ERVK_cons	TguERVK7_LTR2a	78				subpar hit	LTR	new TE	LTR-2_Mmel
rnd-1_family-110__Unknown_cons	no hit		AC183353.4	88	98	subpar hit	LTR	new TE	LTR-3_Mmel
rnd-1_family-112__Unknown_cons	no hit		XM_014274819.1	90	47	no hit	LTR	new TE	LTR-4_Mmel
rnd-1_family-113__LTR_ERVK_cons	TguLTRK8a	98				no hit	LTR	known	TguLTR8a
rnd-1_family-114__LTR_ERVL_cons_cons_cons	TguLTRL2a8	75				no hit	LTR	new TE	LTR-5_Mmel
rnd-1_family-16__LTR_ERVK_cons	TguLTRK7e	78	XR_001332702.1	80	61	no hit	LTR	new TE	LTR-6_Mmel
rnd-1_family-27__LTR_ERVK_cons	Crypton-N17_CGi	79	KJ945497.1	87	100	no hit	LTR	new TE	LTR-7_Mmel
rnd-1_family-38__LTR_ERVK_cons	TguLTRK5d	90					LTR	known	TguLTRK5d
rnd-1_family-42__LTR_ERVK_cons	TguLTRK7e	80					LTR	known	TguLTRK7e
rnd-1_family-46__Unknown_cons	no hit		XM_018920857.1	84	82	no hit	LTR	new TE	LTR-8_Mmel
rnd-1_family-53__LTR_ERV1_cons	TguLTR11e	99					LTR	known	TguLTR11e
rnd-1_family-57__LTR_ERV1_cons	TguLTR11i	98					LTR	known	TguLTR11i
rnd-1_family-62__LTR_ERVL_cons_cons	TguLTRL4b	94					LTR	known	TguLTRL4b
rnd-1_family-66__LTR_ERVK_cons_cons	TguLTRK4	97					LTR	known	TguLTRK4
rnd-1_family-69__LTR_ERVK_cons	TguERVK9_LTR1e	89					LTR	known	TguERVK9_LTR1e
rnd-1_family-70__LTR_ERV1_cons	TguLTR13c	97					LTR	known	TguLTR13c
rnd-1_family-72__LTR_ERVL_cons	TguLTRL3b2	85					LTR	known	TguLTRL3b2
rnd-1_family-77__LTR_ERVL_cons_cons	TguLTRL4a	95					LTR	known	TguLTRL4a
rnd-1_family-92__LTR_ERVK_cons	TguERVK7_LTR2a	81	AF328738.1	89	100	subpar hit	LTR	new TE	LTR-9_Mmel
rnd-1_family-93__LTR_ERVL_cons	TguLTRL1b	86					LTR	known	TguLTRL1b
rnd-3_family-53__LINE_CR1_cons_cons_cons_cons	CR1-E_Pass	75	AC191655.2	93	99	XP_014129255.1	LINE	new TE	LINE-1_Mmel
rnd-3_family-80__LTR_ERVL_cons	TguLTRL4c	92					LTR	known	TguLTRL4c
rnd-4_family-108__LTR_ERVL_cons	TguLTRL1a5	94					LTR	known	TguLTRL1a5
rnd-4_family-18__LTR_ERVL_cons	TguLTR6a	89					LTR	known	TguLTR6a
rnd-4_family-1__LINE_CR1_cons_cons_cons_cons	CR1-D	83					LINE	known	CR1-D
rnd-4_family-249__LINE_CR1_cons_cons_cons_cons	CR1-X1_Pass	95					LINE	known	CR1-X1_Pass
rnd-4_family-463__LINE_CR1_cons_cons_cons_cons	CR1-J2_Pass	92					LINE	known	CR1-J2_Pass
rnd-4_family-633__LTR_ERVL_cons	TguERVL2a1_LTR	91					LTR	known	TguERVL2a1_LTR
rnd-4_family-728__LTR_ERVL_cons	Tgu_rep3	81	XM_019006725.1	81	60	no hit	LTR	new TE	LTR-10_Mmel
rnd-5_family-1154__LINE_CR1_cons_cons	TguSINE1	93					SINE	known	TguSINE1
rnd-5_family-119__LTR_ERVL_cons_cons_cons_cons	TguLTRL2a8	70	XR_001519005.1	84	78	subpar hit	Retro	new TE	Retro-1_Mmel
rnd-5_family-1237__Unknown_cons	no hit		XR_001992009.1	88	99	no hit	LTR	new TE	LTR-11_Mmel
rnd-5_family-126__Unknown_cons	no hit		no hit			no hit	LTR	new TE	LTR-12_Mmel
rnd-5_family-1294__LTR_ERV1_cons	TguLTR12	97					LTR	known	TguLTR12
rnd-5_family-163__Unknown_cons	no hit		XR_002465519.1	85	93	subpar hit	LTR	new TE	LTR-13_Mmel
rnd-5_family-1722__Unknown_cons	no hit		XR_001991442.1	92	16	no hit	Retro	new TE	Retro-2_Mmel
rnd-5_family-183__LTR_ERVL_cons_cons_cons_cons	TguERVL2_I	90					LINE	known	TguERVL2_I
rnd-5_family-1917__LTR_ERV1_cons	TguERV7j_LTR	75	no hit			XP_014166350.1	LTR	new TE	LTR-14_Mmel
rnd-5_family-2055__LTR_ERVL_cons	TguLTR11	94					LTR	known	TguLTR11
rnd-5_family-2136__Unknown_cons	ERVB2_2-LTR_RN	93	XM_005489624.2	86	75	no hit	LTR	new TE	LTR-15_Mmel
rnd-5_family-2674__LTR_ERV1_cons	MurERV4	77	XR_002045778.2	83	94	XP_010189247.1	LTR	new TE	LTR-16_Mmel
rnd-5_family-3406__LTR_ERVK_cons	TguLTRK9c1	69	XM_005479482.2	86	63	no hit	Retro	new TE	Retro-3_Mmel
rnd-5_family-382__LTR_ERVK_cons	TguERVK8_LTR1k	79	GU449862.1	91	54	no hit	LTR	new TE	LTR-17_Mmel
rnd-5_family-3908__Unknown_cons	no hit		XM_005489079.2	86	54	no hit	Retro	new TE	Retro-4_Mmel
rnd-5_family-403__Unknown_cons	no hit		XR_002864217.1	92	80	XP_019147463.1	LTR	new TE	LTR-18_Mmel
rnd-5_family-4518__LTR_ERV1_cons	TguLTR10b	72	XM_009100392.1	84	54	XP_005483834.1	LTR	new TE	LTR-19_Mmel
rnd-5_family-57__Unknown_cons	no hit		XM_014269102.1	87	96	XP_014130348.1	LTR	new TE	LTR-20_Mmel
rnd-5_family-57__Unknown_cons	no hit		XM_014269102.1	87	96	XP_014130348.1	LTR	new TE	LTR-21_Mmel
rnd-5_family-5851__LTR_ERVK_cons	Gypsy-30_CPB-LTR	74	XM_009092666.2	75	78	no hit	LTR	new TE	LTR-22_Mmel
rnd-5_family-594__LTR_ERVK_cons	TguLTRK6a	94					LTR	known	TguLTRK6a
rnd-5_family-751__LTR_ERV1_cons	TguERV1_LTR1b	94					LTR	known	TguERV1_LTR1b
rnd-5_family-9104__LTR_ERV1_cons	TguERV2_LTR1a	84					LTR	known	TguERV2_LTR1a
rnd-5_family-921__LTR_ERVL_cons	TguLTR5b	93					LTR	known	TguLTR5b
rnd-5_family-92__LTR_ERVL_cons	TguLTRL3c	77	XM_018925202.1	90	99	no hit	LINE	new TE	LINE-2_Mmel
rnd-5_family-9783__Unknown_cons	Gypsy-9_AA-I	75	XR_001992270.1	95	86	XP_018781268.1	LTR	new TE	LTR-23_Mmel
rnd-6_family-1117__Unknown_cons	no hit		XM_014273817.1	84	97	subpar hit	LTR	new TE	LTR-24_Mmel
rnd-6_family-11364__Unknown_cons	no hit		XR_001992348.1	92	99	no hit	LTR	new TE	LTR-25_Mmel
rnd-6_family-113__LTR_ERV1_cons	TguLTR12	72	XR_002045413.2	87	87	XP_019138933.2	LTR	new TE	LTR-26_Mmel
rnd-6_family-1278__Unknown_cons	no hit		XR_002467300.1	85	69	no hit	LTR	new TE	LTR-27_Mmel
rnd-6_family-1439__Unknown_cons	Penelope-8_PH	76	no hit			no hit	LTR	new TE	LTR-28_Mmel
rnd-6_family-160__LINE_CR1_cons_cons_cons	CR1-YB2_Pass	97	LK064963.1	88	72	PKU42575.1	LINE	new TE	LINE-3_Mmel
rnd-6_family-2054__LTR_ERVL_cons	TguERVL2b3_LTR	89					LTR	known	TguERVL2b3_LTR
rnd-6_family-2175__LTR_Copia_cons	TguERVK7_LTR3	89					LTR	known	TguERVK7_LTR3
rnd-6_family-2216__Unknown_cons	PIGGYB2_SM	76	KT272193.1	92	100	no hit	LTR	new TE	LTR-29_Mmel
rnd-6_family-2475__Unknown_cons	no hit		XM_010400114.3	86	80	XP_018864234.1	LTR	new TE	LTR-30_Mmel
rnd-6_family-2495__LTR_ERVK_cons	TguLTRK3c	78	JF310200.1	87	88	XP_009086577.2	LTR	new TE	LTR-31_Mmel
rnd-6_family-2498__LTR_ERVK_cons	TguERVK1_LTR4	72	no hit			no hit	LTR	new TE	LTR-32_Mmel
rnd-6_family-2709__LTR_ERVK_cons_cons	TguLTRK7h	87					LTR	known	TguLTRK7h
rnd-6_family-2922__LTR_ERVK_cons	TguERVK5_LTR1c	74	XM_018913356.1	86	97	no hit	LTR	new TE	LTR-33_Mmel
rnd-6_family-3344__LINE_RTE-BovB_cons_cons_cons_cons	RTE-22_CPB	65	XM_023947521.1	92	93	XP_023804266.1	DNA	new TE	DNA-1_Mmel
rnd-6_family-3487__LTR_ERVK_cons	ERV2-13_GG-LTR	87	XR_001333242.1	84	92	subpar hit	LTR	new TE	LTR-34_Mmel
rnd-6_family-390__Unknown_cons	VANDAL10	76	XR_001989934.1	88	54	no hit	LTR	new TE	LTR-35_Mmel
rnd-6_family-441__Unknown_cons	BEL1-I_SP	75	XM_014266517.1	93	58	no hit	LTR	new TE	LTR-36_Mmel
rnd-6_family-473__Unknown_cons	no hit		XM_015618421.2	86	97	no hit	LTR	new TE	LTR-37_Mmel
rnd-6_family-4892__Unknown_cons	ERV44_MD_I	78	XM_018914903.1	77	94	no hit	Retro	new TE	Retro-5_Mmel
rnd-6_family-5385__Unknown_cons	Tx1-1_CPB	72	XR_271559.1	83	81	subpar hit	LTR	new TE	LTR-38_Mmel
rnd-6_family-5782__Unknown_cons	TguERVK5_LTR1c	72	XM_005493803.2	81	74	no hit	LINE	new TE	LINE-4_Mmel
rnd-6_family-5966__LINE_CR1_cons_cons_cons	CR1-J1_Pass	75	AC235685.1	92	100	XP_018775092.1	Retro	new TE	Retro-6_Mmel
rnd-6_family-6827__Unknown_cons	Copia-38_ECa-I	74	XM_018925349.1	89	86	no hit	LTR	new TE	LTR-39_Mmel
rnd-6_family-7003__LTR_Unknown_cons	EnSpm-2_SIt	87	XM_014266517.1	93	54	no hit	LTR	new TE	LTR-40_Mmel
rnd-6_family-73__LINE_CR1_cons_cons_cons_cons	CR1-K4_Tgu	92					LINE	known	CR1-K4_Tgu
rnd-6_family-790__Unknown_cons	no hit		XM_018925548.1	81	59	no hit	LTR	new TE	LTR-41_Mmel
rnd-6_family-8125__Unknown_cons	no hit		XM_014272997.1	93	83	subpar hit	LTR	new TE	LTR-42_Mmel
rnd-6_family-8170__Unknown_cons_cons	TguERVL2a4_LTR	87					LTR	known	TguERVL2a4_LTR
rnd-6_family-8497__Unknown_cons	no hit		XM_015617502.2	89	98	no hit	LTR	new TE	LTR-43_Mmel
rnd-6_family-9489__Unknown_cons	EnSpm6_SB	77	XM_018920145.1	91	99	subpar hit	LTR	new TE	LTR-44_Mmel

### Sheet: New_TEs
New TEs predicted:
Putative TE	Censor hit	Censor % Identity	BLASTn best hit	BLASTn best hit %ID	BLASTn best hit % coverage	BLASTx best hit	TEClass	Final disposition	Final name
rnd-1_family-101__Unknown_cons	no hit		AC189030.1	90	99	no hit	LTR	new TE	LTR-1_Mmel
rnd-1_family-103__LTR_ERVK_cons	TguERVK7_LTR2a	78				subpar hit	LTR	new TE	LTR-2_Mmel
rnd-1_family-110__Unknown_cons	no hit		AC183353.4	88	98	subpar hit	LTR	new TE	LTR-3_Mmel
rnd-1_family-112__Unknown_cons	no hit		XM_014274819.1	90	47	no hit	LTR	new TE	LTR-4_Mmel
rnd-1_family-114__LTR_ERVL_cons_cons_cons	TguLTRL2a8	75				no hit	LTR	new TE	LTR-5_Mmel
rnd-1_family-16__LTR_ERVK_cons	TguLTRK7e	78	XR_001332702.1	80	61	no hit	LTR	new TE	LTR-6_Mmel
rnd-1_family-27__LTR_ERVK_cons	Crypton-N17_CGi	79	KJ945497.1	87	100	no hit	LTR	new TE	LTR-7_Mmel
rnd-1_family-46__Unknown_cons	no hit		XM_018920857.1	84	82	no hit	LTR	new TE	LTR-8_Mmel
rnd-1_family-92__LTR_ERVK_cons	TguERVK7_LTR2a	81	AF328738.1	89	100	subpar hit	LTR	new TE	LTR-9_Mmel
rnd-3_family-53__LINE_CR1_cons_cons_cons_cons	CR1-E_Pass	75	AC191655.2	93	99	XP_014129255.1	LINE	new TE	LINE-1_Mmel
rnd-4_family-728__LTR_ERVL_cons	Tgu_rep3	81	XM_019006725.1	81	60	no hit	LTR	new TE	LTR-10_Mmel
rnd-5_family-119__LTR_ERVL_cons_cons_cons_cons	TguLTRL2a8	70	XR_001519005.1	84	78	subpar hit	Retro	new TE	Retro-1_Mmel
rnd-5_family-1237__Unknown_cons	no hit		XR_001992009.1	88	99	no hit	LTR	new TE	LTR-11_Mmel
rnd-5_family-126__Unknown_cons	no hit		no hit			no hit	LTR	new TE	LTR-12_Mmel
rnd-5_family-163__Unknown_cons	no hit		XR_002465519.1	85	93	subpar hit	LTR	new TE	LTR-13_Mmel
rnd-5_family-1722__Unknown_cons	no hit		XR_001991442.1	92	16	no hit	Retro	new TE	Retro-2_Mmel
rnd-5_family-1917__LTR_ERV1_cons	TguERV7j_LTR	75	no hit			XP_014166350.1	LTR	new TE	LTR-14_Mmel
rnd-5_family-2136__Unknown_cons	ERVB2_2-LTR_RN	93	XM_005489624.2	86	75	no hit	LTR	new TE	LTR-15_Mmel
rnd-5_family-2674__LTR_ERV1_cons	MurERV4	77	XR_002045778.2	83	94	XP_010189247.1	LTR	new TE	LTR-16_Mmel
rnd-5_family-3406__LTR_ERVK_cons	TguLTRK9c1	69	XM_005479482.2	86	63	no hit	Retro	new TE	Retro-3_Mmel
rnd-5_family-382__LTR_ERVK_cons	TguERVK8_LTR1k	79	GU449862.1	91	54	no hit	LTR	new TE	LTR-17_Mmel
rnd-5_family-3908__Unknown_cons	no hit		XM_005489079.2	86	54	no hit	Retro	new TE	Retro-4_Mmel
rnd-5_family-403__Unknown_cons	no hit		XR_002864217.1	92	80	XP_019147463.1	LTR	new TE	LTR-18_Mmel
rnd-5_family-4518__LTR_ERV1_cons	TguLTR10b	72	XM_009100392.1	84	54	XP_005483834.1	LTR	new TE	LTR-19_Mmel
rnd-5_family-57__Unknown_cons	no hit		XM_014269102.1	87	96	XP_014130348.1	LTR	new TE	LTR-20_Mmel
rnd-5_family-57__Unknown_cons	no hit		XM_014269102.1	87	96	XP_014130348.1	LTR	new TE	LTR-21_Mmel
rnd-5_family-5851__LTR_ERVK_cons	Gypsy-30_CPB-LTR	74	XM_009092666.2	75	78	no hit	LTR	new TE	LTR-22_Mmel
rnd-5_family-92__LTR_ERVL_cons	TguLTRL3c	77	XM_018925202.1	90	99	no hit	LINE	new TE	LINE-2_Mmel
rnd-5_family-9783__Unknown_cons	Gypsy-9_AA-I	75	XR_001992270.1	95	86	XP_018781268.1	LTR	new TE	LTR-23_Mmel
rnd-6_family-1117__Unknown_cons	no hit		XM_014273817.1	84	97	subpar hit	LTR	new TE	LTR-24_Mmel
rnd-6_family-11364__Unknown_cons	no hit		XR_001992348.1	92	99	no hit	LTR	new TE	LTR-25_Mmel
rnd-6_family-113__LTR_ERV1_cons	TguLTR12	72	XR_002045413.2	87	87	XP_019138933.2	LTR	new TE	LTR-26_Mmel
rnd-6_family-1278__Unknown_cons	no hit		XR_002467300.1	85	69	no hit	LTR	new TE	LTR-27_Mmel
rnd-6_family-1439__Unknown_cons	Penelope-8_PH	76	no hit			no hit	LTR	new TE	LTR-28_Mmel
rnd-6_family-160__LINE_CR1_cons_cons_cons	CR1-YB2_Pass	97	LK064963.1	88	72	PKU42575.1	LINE	new TE	LINE-3_Mmel
rnd-6_family-2216__Unknown_cons	PIGGYB2_SM	76	KT272193.1	92	100	no hit	LTR	new TE	LTR-29_Mmel
rnd-6_family-2475__Unknown_cons	no hit		XM_010400114.3	86	80	XP_018864234.1	LTR	new TE	LTR-30_Mmel
rnd-6_family-2495__LTR_ERVK_cons	TguLTRK3c	78	JF310200.1	87	88	XP_009086577.2	LTR	new TE	LTR-31_Mmel
rnd-6_family-2498__LTR_ERVK_cons	TguERVK1_LTR4	72	no hit			no hit	LTR	new TE	LTR-32_Mmel
rnd-6_family-2922__LTR_ERVK_cons	TguERVK5_LTR1c	74	XM_018913356.1	86	97	no hit	LTR	new TE	LTR-33_Mmel
rnd-6_family-3344__LINE_RTE-BovB_cons_cons_cons_cons	RTE-22_CPB	65	XM_023947521.1	92	93	XP_023804266.1	DNA	new TE	DNA-1_Mmel
rnd-6_family-3487__LTR_ERVK_cons	ERV2-13_GG-LTR	87	XR_001333242.1	84	92	subpar hit	LTR	new TE	LTR-34_Mmel
rnd-6_family-390__Unknown_cons	VANDAL10	76	XR_001989934.1	88	54	no hit	LTR	new TE	LTR-35_Mmel
rnd-6_family-441__Unknown_cons	BEL1-I_SP	75	XM_014266517.1	93	58	no hit	LTR	new TE	LTR-36_Mmel
rnd-6_family-473__Unknown_cons	no hit		XM_015618421.2	86	97	no hit	LTR	new TE	LTR-37_Mmel
rnd-6_family-4892__Unknown_cons	ERV44_MD_I	78	XM_018914903.1	77	94	no hit	Retro	new TE	Retro-5_Mmel
rnd-6_family-5385__Unknown_cons	Tx1-1_CPB	72	XR_271559.1	83	81	subpar hit	LTR	new TE	LTR-38_Mmel
rnd-6_family-5782__Unknown_cons	TguERVK5_LTR1c	72	XM_005493803.2	81	74	no hit	LINE	new TE	LINE-4_Mmel
rnd-6_family-5966__LINE_CR1_cons_cons_cons	CR1-J1_Pass	75	AC235685.1	92	100	XP_018775092.1	Retro	new TE	Retro-6_Mmel
rnd-6_family-6827__Unknown_cons	Copia-38_ECa-I	74	XM_018925349.1	89	86	no hit	LTR	new TE	LTR-39_Mmel
rnd-6_family-7003__LTR_Unknown_cons	EnSpm-2_SIt	87	XM_014266517.1	93	54	no hit	LTR	new TE	LTR-40_Mmel
rnd-6_family-790__Unknown_cons	no hit		XM_018925548.1	81	59	no hit	LTR	new TE	LTR-41_Mmel
rnd-6_family-8125__Unknown_cons	no hit		XM_014272997.1	93	83	subpar hit	LTR	new TE	LTR-42_Mmel
rnd-6_family-8497__Unknown_cons	no hit		XM_015617502.2	89	98	no hit	LTR	new TE	LTR-43_Mmel
rnd-6_family-9489__Unknown_cons	EnSpm6_SB	77	XM_018920145.1	91	99	subpar hit	LTR	new TE	LTR-44_Mmel

### Sheet: TE_Classification
LTRs:
Putative TE	Censor hit	Censor % Identity	BLASTn best hit	BLASTn best hit %ID	BLASTn best hit %coverage	BLASTx best hit	TEClass	Final disposition	Final name
rnd-1_family-100__LTR_ERVK_cons	TguERVK5_LTR1c	93				subpar hit	LTR	known	TguERVK5_LTR1c
rnd-1_family-101__Unknown_cons	no hit		AC189030.1	90	99	no hit	LTR	new TE	LTR-1_Mmel
rnd-1_family-103__LTR_ERVK_cons	TguERVK7_LTR2a	78				subpar hit	LTR	new TE	LTR-2_Mmel
rnd-1_family-110__Unknown_cons	no hit		AC183353.4	88	98	subpar hit	LTR	new TE	LTR-3_Mmel
rnd-1_family-112__Unknown_cons	no hit		XM_014274819.1	90	47	no hit	LTR	new TE	LTR-4_Mmel
rnd-1_family-113__LTR_ERVK_cons	TguLTRK8a	98				no hit	LTR	known	TguLTR8a
rnd-1_family-114__LTR_ERVL_cons_cons_cons	TguLTRL2a8	75				no hit	LTR	new TE	LTR-5_Mmel
rnd-1_family-16__LTR_ERVK_cons	TguLTRK7e	78	XR_001332702.1	80	61	no hit	LTR	new TE	LTR-6_Mmel
rnd-1_family-27__LTR_ERVK_cons	Crypton-N17_CGi	79	KJ945497.1	87	100	no hit	LTR	new TE	LTR-7_Mmel
rnd-1_family-38__LTR_ERVK_cons	TguLTRK5d	90					LTR	known	TguLTRK5d
rnd-1_family-42__LTR_ERVK_cons	TguLTRK7e	80					LTR	known	TguLTRK7e
rnd-1_family-46__Unknown_cons	no hit		XM_018920857.1	84	82	no hit	LTR	new TE	LTR-8_Mmel
rnd-1_family-53__LTR_ERV1_cons	TguLTR11e	99					LTR	known	TguLTR11e
rnd-1_family-57__LTR_ERV1_cons	TguLTR11i	98					LTR	known	TguLTR11i
rnd-1_family-62__LTR_ERVL_cons_cons	TguLTRL4b	94					LTR	known	TguLTRL4b
rnd-1_family-66__LTR_ERVK_cons_cons	TguLTRK4	97					LTR	known	TguLTRK4
rnd-1_family-69__LTR_ERVK_cons	TguERVK9_LTR1e	89					LTR	known	TguERVK9_LTR1e
rnd-1_family-70__LTR_ERV1_cons	TguLTR13c	97					LTR	known	TguLTR13c
rnd-1_family-72__LTR_ERVL_cons	TguLTRL3b2	85					LTR	known	TguLTRL3b2
rnd-1_family-77__LTR_ERVL_cons_cons	TguLTRL4a	95					LTR	known	TguLTRL4a
rnd-1_family-92__LTR_ERVK_cons	TguERVK7_LTR2a	81	AF328738.1	89	100	subpar hit	LTR	new TE	LTR-9_Mmel
rnd-1_family-93__LTR_ERVL_cons	TguLTRL1b	86					LTR	known	TguLTRL1b
rnd-3_family-80__LTR_ERVL_cons	TguLTRL4c	92					LTR	known	TguLTRL4c
rnd-4_family-108__LTR_ERVL_cons	TguLTRL1a5	94					LTR	known	TguLTRL1a5
rnd-4_family-18__LTR_ERVL_cons	TguLTR6a	89					LTR	known	TguLTR6a
rnd-4_family-633__LTR_ERVL_cons	TguERVL2a1_LTR	91					LTR	known	TguERVL2a1_LTR
rnd-4_family-728__LTR_ERVL_cons	Tgu_rep3	81	XM_019006725.1	81	60	no hit	LTR	new TE	LTR-10_Mmel
rnd-5_family-1237__Unknown_cons	no hit		XR_001992009.1	88	99	no hit	LTR	new TE	LTR-11_Mmel
rnd-5_family-126__Unknown_cons	no hit		no hit			no hit	LTR	new TE	LTR-12_Mmel
rnd-5_family-1294__LTR_ERV1_cons	TguLTR12	97					LTR	known	TguLTR12
rnd-5_family-163__Unknown_cons	no hit		XR_002465519.1	85	93	subpar hit	LTR	new TE	LTR-13_Mmel
rnd-5_family-1917__LTR_ERV1_cons	TguERV7j_LTR	75	no hit			XP_014166350.1	LTR	new TE	LTR-14_Mmel
rnd-5_family-2055__LTR_ERVL_cons	TguLTR11	94					LTR	known	TguLTR11
rnd-5_family-2136__Unknown_cons	ERVB2_2-LTR_RN	93	XM_005489624.2	86	75	no hit	LTR	new TE	LTR-15_Mmel
rnd-5_family-2674__LTR_ERV1_cons	MurERV4	77	XR_002045778.2	83	94	XP_010189247.1	LTR	new TE	LTR-16_Mmel
rnd-5_family-382__LTR_ERVK_cons	TguERVK8_LTR1k	79	GU449862.1	91	54	no hit	LTR	new TE	LTR-17_Mmel
rnd-5_family-403__Unknown_cons	no hit		XR_002864217.1	92	80	XP_019147463.1	LTR	new TE	LTR-18_Mmel
rnd-5_family-4518__LTR_ERV1_cons	TguLTR10b	72	XM_009100392.1	84	54	XP_005483834.1	LTR	new TE	LTR-19_Mmel
rnd-5_family-57__Unknown_cons	no hit		XM_014269102.1	87	96	XP_014130348.1	LTR	new TE	LTR-20_Mmel
rnd-5_family-57__Unknown_cons	no hit		XM_014269102.1	87	96	XP_014130348.1	LTR	new TE	LTR-21_Mmel
rnd-5_family-5851__LTR_ERVK_cons	Gypsy-30_CPB-LTR	74	XM_009092666.2	75	78	no hit	LTR	new TE	LTR-22_Mmel
rnd-5_family-594__LTR_ERVK_cons	TguLTRK6a	94					LTR	known	TguLTRK6a
rnd-5_family-751__LTR_ERV1_cons	TguERV1_LTR1b	94					LTR	known	TguERV1_LTR1b
rnd-5_family-9104__LTR_ERV1_cons	TguERV2_LTR1a	84					LTR	known	TguERV2_LTR1a
rnd-5_family-921__LTR_ERVL_cons	TguLTR5b	93					LTR	known	TguLTR5b
rnd-5_family-9783__Unknown_cons	Gypsy-9_AA-I	75	XR_001992270.1	95	86	XP_018781268.1	LTR	new TE	LTR-23_Mmel
rnd-6_family-1117__Unknown_cons	no hit		XM_014273817.1	84	97	subpar hit	LTR	new TE	LTR-24_Mmel
rnd-6_family-11364__Unknown_cons	no hit		XR_001992348.1	92	99	no hit	LTR	new TE	LTR-25_Mmel
rnd-6_family-113__LTR_ERV1_cons	TguLTR12	72	XR_002045413.2	87	87	XP_019138933.2	LTR	new TE	LTR-26_Mmel
rnd-6_family-1278__Unknown_cons	no hit		XR_002467300.1	85	69	no hit	LTR	new TE	LTR-27_Mmel
rnd-6_family-1439__Unknown_cons	Penelope-8_PH	76	no hit			no hit	LTR	new TE	LTR-28_Mmel
rnd-6_family-2054__LTR_ERVL_cons	TguERVL2b3_LTR	89					LTR	known	TguERVL2b3_LTR
rnd-6_family-2175__LTR_Copia_cons	TguERVK7_LTR3	89					LTR	known	TguERVK7_LTR3
rnd-6_family-2216__Unknown_cons	PIGGYB2_SM	76	KT272193.1	92	100	no hit	LTR	new TE	LTR-29_Mmel
rnd-6_family-2475__Unknown_cons	no hit		XM_010400114.3	86	80	XP_018864234.1	LTR	new TE	LTR-30_Mmel
rnd-6_family-2495__LTR_ERVK_cons	TguLTRK3c	78	JF310200.1	87	88	XP_009086577.2	LTR	new TE	LTR-31_Mmel
rnd-6_family-2498__LTR_ERVK_cons	TguERVK1_LTR4	72	no hit			no hit	LTR	new TE	LTR-32_Mmel
rnd-6_family-2709__LTR_ERVK_cons_cons	TguLTRK7h	87					LTR	known	TguLTRK7h
rnd-6_family-2922__LTR_ERVK_cons	TguERVK5_LTR1c	74	XM_018913356.1	86	97	no hit	LTR	new TE	LTR-33_Mmel
rnd-6_family-3487__LTR_ERVK_cons	ERV2-13_GG-LTR	87	XR_001333242.1	84	92	subpar hit	LTR	new TE	LTR-34_Mmel
rnd-6_family-390__Unknown_cons	VANDAL10	76	XR_001989934.1	88	54	no hit	LTR	new TE	LTR-35_Mmel
rnd-6_family-441__Unknown_cons	BEL1-I_SP	75	XM_014266517.1	93	58	no hit	LTR	new TE	LTR-36_Mmel
rnd-6_family-473__Unknown_cons	no hit		XM_015618421.2	86	97	no hit	LTR	new TE	LTR-37_Mmel
rnd-6_family-5385__Unknown_cons	Tx1-1_CPB	72	XR_271559.1	83	81	subpar hit	LTR	new TE	LTR-38_Mmel
rnd-6_family-6827__Unknown_cons	Copia-38_ECa-I	74	XM_018925349.1	89	86	no hit	LTR	new TE	LTR-39_Mmel
rnd-6_family-7003__LTR_Unknown_cons	EnSpm-2_SIt	87	XM_014266517.1	93	54	no hit	LTR	new TE	LTR-40_Mmel
rnd-6_family-790__Unknown_cons	no hit		XM_018925548.1	81	59	no hit	LTR	new TE	LTR-41_Mmel
rnd-6_family-8125__Unknown_cons	no hit		XM_014272997.1	93	83	subpar hit	LTR	new TE	LTR-42_Mmel
rnd-6_family-8170__Unknown_cons_cons	TguERVL2a4_LTR	87					LTR	known	TguERVL2a4_LTR
rnd-6_family-8497__Unknown_cons	no hit		XM_015617502.2	89	98	no hit	LTR	new TE	LTR-43_Mmel
rnd-6_family-9489__Unknown_cons	EnSpm6_SB	77	XM_018920145.1	91	99	subpar hit	LTR	new TE	LTR-44_Mmel
LINEs:
Putative TE	Censor hit	Censor % Identity	BLASTn best hit	BLASTn best hit %ID	BLASTn best hit %coverage	BLASTx best hit	TEClass	Final disposition	Final name
rnd-3_family-53__LINE_CR1_cons_cons_cons_cons	CR1-E_Pass	75	AC191655.2	93	99	XP_014129255.1	LINE	new TE	LINE-1_Mmel
rnd-4_family-1__LINE_CR1_cons_cons_cons_cons	CR1-D	83					LINE	known	CR1-D
rnd-4_family-249__LINE_CR1_cons_cons_cons_cons	CR1-X1_Pass	95					LINE	known	CR1-X1_Pass
rnd-4_family-463__LINE_CR1_cons_cons_cons_cons	CR1-J2_Pass	92					LINE	known	CR1-J2_Pass
rnd-5_family-183__LTR_ERVL_cons_cons_cons_cons	TguERVL2_I	90					LINE	known	TguERVL2_I
rnd-5_family-92__LTR_ERVL_cons	TguLTRL3c	77	XM_018925202.1	90	99	no hit	LINE	new TE	LINE-2_Mmel
rnd-6_family-160__LINE_CR1_cons_cons_cons	CR1-YB2_Pass	97	LK064963.1	88	72	PKU42575.1	LINE	new TE	LINE-3_Mmel
rnd-6_family-5782__Unknown_cons	TguERVK5_LTR1c	72	XM_005493803.2	81	74	no hit	LINE	new TE	LINE-4_Mmel
rnd-6_family-73__LINE_CR1_cons_cons_cons_cons	CR1-K4_Tgu	92					LINE	known	CR1-K4_Tgu
SINEs:
Putative TE	Censor hit	Censor % Identity	BLASTn best hit	BLASTn best hit %ID	BLASTn best hit %coverage	BLASTx best hit	TEClass	Final disposition	Final name
rnd-5_family-1154__LINE_CR1_cons_cons	TguSINE1	93					SINE	known	TguSINE1
DNA Transposons:
Putative TE	Censor hit	Censor % Identity	BLASTn best hit	BLASTn best hit %ID	BLASTn best hit %coverage	BLASTx best hit	TEClass	Final disposition	Final name
rnd-6_family-3344__LINE_RTE-BovB_cons_cons_cons_cons	RTE-22_CPB	65	XM_023947521.1	92	93	XP_023804266.1	DNA	new TE	DNA-1_Mmel
Retroposons:
Putative TE	Censor hit	Censor % Identity	BLASTn best hit	BLASTn best hit %ID	BLASTn best hit %coverage	BLASTx best hit	TEClass	Final disposition	Final name
rnd-5_family-119__LTR_ERVL_cons_cons_cons_cons	TguLTRL2a8	70	XR_001519005.1	84	78	subpar hit	Retro	new TE	Retro-1_Mmel
rnd-5_family-1722__Unknown_cons	no hit		XR_001991442.1	92	16	no hit	Retro	new TE	Retro-2_Mmel
rnd-5_family-3406__LTR_ERVK_cons	TguLTRK9c1	69	XM_005479482.2	86	63	no hit	Retro	new TE	Retro-3_Mmel
rnd-5_family-3908__Unknown_cons	no hit		XM_005489079.2	86	54	no hit	Retro	new TE	Retro-4_Mmel
rnd-6_family-4892__Unknown_cons	ERV44_MD_I	78	XM_018914903.1	77	94	no hit	Retro	new TE	Retro-5_Mmel
rnd-6_family-5966__LINE_CR1_cons_cons_cons	CR1-J1_Pass	75	AC235685.1	92	100	XP_018775092.1	Retro	new TE	Retro-6_Mmel
