## Supplementary File S18 for "A high-quality genome assembly of the North American Song Sparrow, *Melospiza melodia*"

SSR_loci_length	Total_loci	Percentage
10	47567	42.3122425924443
12	14608	12.9942447451054
15	8585	7.63660946992946
14	6788	6.0381252279419
18	5162	4.59175050480791
20	4811	4.27952570295057
16	3433	3.05375425862176
24	3079	2.73886086871436
21	1472	1.30938720323077
25	1372	1.22043426822868
30	1260	1.12080698102634
22	1016	0.903761819621238
28	916	0.814808884619148
60	612	0.544391962212793
36	575	0.51147937626202
40	555	0.493688789261602
26	489	0.434979852160222
32	476	0.42341597060995
35	427	0.379829032458926
48	361	0.321120095357546
42	360	0.320230566007525
27	335	0.297992332257003
80	335	0.297992332257003
70	310	0.27575409850648
50	302	0.268637863706313
90	295	0.262411158256167
45	292	0.259742570206104
72	292	0.259742570206104
75	265	0.23572527775554
65	255	0.22682998425533
55	238	0.211707985304975
54	232	0.20637080920485
56	220	0.195696457004599
84	209	0.185911634154369
66	193	0.171679164554034
44	190	0.169010576503972
52	190	0.169010576503972
34	182	0.161894341703805
85	170	0.151219989503554
100	170	0.151219989503554
33	164	0.145882813403428
95	160	0.142324696003345
64	160	0.142324696003345
120	156	0.138766578603261
68	154	0.136987519903219
105	150	0.133429402503136
76	149	0.132539873153115
78	143	0.127202697052989
110	124	0.110301639402592
63	114	0.101406345902383
38	113	0.100516816552362
96	101	0.0898424643521113
115	94	0.083615758901965
140	90	0.0800576415018814
125	88	0.0782785828018395
39	82	0.0729414067017141
108	81	0.0720518773516932
130	74	0.0658251719015469
102	70	0.0622670545014633
49	67	0.0595984664514006
88	66	0.0587089371013797
135	65	0.0578194077513588
57	63	0.0560403490513169
150	61	0.0542612903512751
51	60	0.0533717610012542
69	59	0.0524822316512333
46	55	0.0489241142511497
114	51	0.0453659968510661
145	48	0.0426974088010034
126	42	0.037360232700878
155	41	0.0364707033508571
132	41	0.0364707033508571
160	41	0.0364707033508571
77	40	0.0355811740008362
81	40	0.0355811740008362
92	38	0.0338021153007943
112	35	0.0311335272507316
104	32	0.0284649392006689
144	30	0.0266858805006271
91	30	0.0266858805006271
180	26	0.0231277631005435
98	26	0.0231277631005435
170	25	0.0222382337505226
87	24	0.0213487044005017
58	24	0.0213487044005017
175	23	0.0204591750504808
99	22	0.0195696457004599
165	21	0.018680116350439
93	19	0.0169010576503972
124	18	0.0160115283003763
136	17	0.0151219989503554
62	17	0.0151219989503554
116	16	0.0142324696003345
138	16	0.0142324696003345
195	16	0.0142324696003345
168	15	0.0133429402503136
128	13	0.0115638815502718
185	12	0.0106743522002508
119	12	0.0106743522002508
154	11	0.00978482285022994
111	11	0.00978482285022994
190	10	0.00889529350020904
82	10	0.00889529350020904
148	10	0.00889529350020904
156	10	0.00889529350020904
117	9	0.00800576415018813
74	9	0.00800576415018813
152	9	0.00800576415018813
147	8	0.00711623480016723
200	8	0.00711623480016723
86	6	0.00533717610012542
129	5	0.00444764675010452
141	5	0.00444764675010452
205	5	0.00444764675010452
161	4	0.00355811740008362
94	4	0.00355811740008362
143	4	0.00355811740008362
133	4	0.00355811740008362
210	3	0.00266858805006271
123	3	0.00266858805006271
106	3	0.00266858805006271
174	3	0.00266858805006271
162	3	0.00266858805006271
164	3	0.00266858805006271
172	2	0.00177905870004181
171	2	0.00177905870004181
230	2	0.00177905870004181
176	2	0.00177905870004181
215	2	0.00177905870004181
159	2	0.00177905870004181
192	1	0.000889529350020904
220	1	0.000889529350020904
186	1	0.000889529350020904
118	1	0.000889529350020904
122	1	0.000889529350020904
216	1	0.000889529350020904
208	1	0.000889529350020904
184	1	0.000889529350020904
182	1	0.000889529350020904
225	1	0.000889529350020904
196	1	0.000889529350020904
204	1	0.000889529350020904
121	1	0.000889529350020904
169	1	0.000889529350020904
