## Supplementary File S22 for "A high-quality genome assembly of the North American Song Sparrow, *Melospiza melodia*"

### Sheet: tRNA_output
Sequence Name	tRNA #	tRNA Begin	tRNA End	tRNA Type	Anticodon	Intron Begin	Intron End	Isotype Score	Isotype model	Infernal Score	Note
Scv2yLs_30	1	3029533	3029462	Ile	AAT	0	0	27.3	Ile	44	trunc_start:2
Scv2yLs_30	2	12941	12867	Ile	AAT	0	0	37	Ile	48
Scv2yLs_79	1	1358545	1358619	Thr	GGT	0	0	26	Ile	31.8	pseudo,IPD:-33.90
Scv2yLs_79	2	2013484	2013411	Ile	AAT	0	0	32.5	Ile	54.1
Scv2yLs_174	1	3923689	3923760	Ile	GAT	0	0	20.5	Ile	15.2	pseudo
Scv2yLs_179	1	775715	775784	Val	AAC	0	0	29.3	Thr	33.8	pseudo,IPD:-22.20
Scv2yLs_307	1	126688	126760	Thr	AGT	0	0	78.7	Thr	94.2
Scv2yLs_381	1	510	422	Tyr	GTA	473	458	41.9	Tyr	67.9
Scv2yLs_381	2	86	14	Ala	TGC	0	0	51.3	Ala	83.9
Scv2yLs_426	1	143142	143066	Ile	GAT	0	0	21.4	Ile	26.8
Scv2yLs_631	1	1517349	1517267	Leu	TAA	0	0	84	Leu	108.6
Scv2yLs_651	1	426393	426323	Thr	GGT	0	0	29.2	Ile	35.4	IPD:-18.90
Scv2yLs_701	1	5299	5229	Gly	CCC	0	0	75.1	Gly	100.7
Scv2yLs_1074	1	367503	367434	Val	AAC	0	0	37.4	Ile	46.4	IPD:-45.70
Scv2yLs_1120	1	13966	13893	Asn	GTT	0	0	83.3	Asn	117.2
Scv2yLs_1393	1	275	347	Ala	AGC	0	0	55.7	Ala	93.7
Scv2yLs_1393	2	1037	1125	Tyr	GTA	1074	1089	65.9	Tyr	111.8
Scv2yLs_1393	3	1456	1528	Ala	TGC	0	0	54.5	Ala	88.4
Scv2yLs_1501	1	2588783	2588854	Cys	GCA	0	0	78.9	Cys	113.6
Scv2yLs_1501	2	8580425	8580497	Phe	AAA	0	0	34.8	Ile	45.3	IPD:-27.30
Scv2yLs_1509	1	127613	127686	Thr	AGT	0	0	66.2	Thr	85.3
Scv2yLs_1754	1	44298	44228	Gly	GCC	0	0	81	Gly	111.7
Scv2yLs_1794	1	1547	1616	Sup	TCA	0	0	39.1	Lys	65.7	pseudo,IPD:-65.70
Scv2yLs_1976	1	78601	78516	Ser	TGA	0	0	32.1	Ser	31.1	pseudo
Scv2yLs_2041	1	2597289	2597352	Ile	AAT	0	0	23.1	Ile	27.1	pseudo
Scv2yLs_2089	1	22994	23066	Sup	CTA	0	0	33.7	Lys	69.4	pseudo,IPD:-69.40
Scv2yLs_2410	1	162711	162787	Undet	NNN	0	0	25	Ile	36.1	pseudo
Scv2yLs_2622	1	9999962	10000035	Ile	AAT	0	0	20	Ile	27.2	pseudo,trunc_start:6
Scv2yLs_2622	2	11996852	11996924	Ile	AAT	0	0	25.5	Ile	42.3	pseudo
Scv2yLs_2622	3	12565977	12566049	Phe	GAA	0	0	88.9	Phe	124.5
Scv2yLs_2754	1	5183156	5183225	Thr	AGT	0	0	22	Ile	18.1	pseudo,IPD:-0.70
Scv2yLs_2754	2	7176926	7176998	Ser	ACT	7176961	7176963	21.8	Ile	21.8	pseudo,IPD:-21.80
Scv2yLs_2754	3	9100761	9100831	Ile	AAT	0	0	35.1	Ile	45.8
Scv2yLs_2754	4	11494543	11494620	Val	AAC	0	0	28.1	Ile	38.5	pseudo,IPD:-39.00
Scv2yLs_2754	5	12675677	12675751	Ile	AAT	0	0	36.2	Ile	49.3
Scv2yLs_2754	6	13181502	13181572	Ile	GAT	0	0	32.1	Ile	41.5
Scv2yLs_2754	7	13456699	13456772	Ile	AAT	0	0	81.2	Ile	114
Scv2yLs_2754	8	14071597	14071669	Ile	AAT	0	0	22.8	Ile	29.4	pseudo
Scv2yLs_2754	9	15674579	15674648	Ile	AAT	0	0	36.5	Ile	48.6	trunc_start:5
Scv2yLs_2754	10	7397682	7397601	Leu	AAG	0	0	23.2	Leu	30.9
Scv2yLs_2754	11	2502939	2502870	Ile	AAT	0	0	30.3	Ile	37.4	pseudo
Scv2yLs_2800	1	794934	794848	Leu	AAG	0	0	20.8	Ile	25	pseudo,IPD:-25.00
Scv2yLs_2867	1	15080	15157	Ile	GAT	0	0	43	Ile	49.2
Scv2yLs_3267	1	175473	175548	Lys	CTT	0	0	20.7	Lys	33	pseudo,trunc_end:52
Scv2yLs_3267	2	158486	158410	Ile	AAT	0	0	22.1	Ile	25.6	pseudo
Scv2yLs_3286	1	30960	30888	Met	CAT	0	0	82.3	Met	116.4
Scv2yLs_3368	1	728493	728563	Ile	AAT	0	0	25.5	Ile	35.7
Scv2yLs_3368	2	731833	731764	Ile	AAT	0	0	23.2	Ile	31.6	pseudo,trunc_start:4
Scv2yLs_3698	1	270	342	Ala	AGC	0	0	46.3	Ala	85.2
Scv2yLs_3698	2	3450869	3450951	Leu	CAG	0	0	48	Leu	80.3
Scv2yLs_3698	3	6788522	6788594	Ala	AGC	0	0	58.9	Ala	92.8
Scv2yLs_3698	4	6863716	6863788	Ala	AGC	0	0	58.9	Ala	92.8
Scv2yLs_3698	5	6867033	6867105	Ala	AGC	0	0	58.9	Ala	92.8
Scv2yLs_3698	6	6867473	6867545	Ala	AGC	0	0	58.9	Ala	92.8
Scv2yLs_3698	7	8069882	8069952	Gly	CCC	0	0	70.9	Gly	89.2
Scv2yLs_3698	8	11981295	11981365	Undet	NNN	0	0	21.6	Ile	26.2	pseudo
Scv2yLs_3698	9	15658744	15658666	Pro	AGG	0	0	23.7	Ile	33.4	pseudo,IPD:-50.40
Scv2yLs_3698	10	6864247	6864175	Ala	AGC	0	0	58.9	Ala	92.8
Scv2yLs_3698	11	6855296	6855224	Ala	AGC	0	0	58.9	Ala	92.8
Scv2yLs_3698	12	1321256	1321182	Ile	AAT	0	0	26.1	Ile	36.4	pseudo
Scv2yLs_3698	13	116197	116125	Val	AAC	0	0	70.5	Val	107.9
Scv2yLs_3699	1	1139	1058	Ser	GCT	0	0	91.9	Ser	129.8
Scv2yLs_3943	1	31658	31578	Ile	AAT	0	0	31	Ile	44.3	pseudo
Scv2yLs_3948	1	5586817	5586910	Ile	TAT	5586855	5586874	73.1	Ile	105.7
Scv2yLs_3961	1	353	425	Ala	TGC	0	0	49.5	Ala	89.1
Scv2yLs_3961	2	1125	1213	Tyr	GTA	1162	1177	54.3	Tyr	99.2
Scv2yLs_3961	3	1529	1601	Ala	AGC	0	0	55.7	Ala	93.7
Scv2yLs_4148	1	214184	214265	Ile	AAT	0	0	24.9	Ile	32.3	pseudo
Scv2yLs_4429	1	4309739	4309822	Thr	AGT	0	0	29	Ile	35.6	IPD:-24.30
Scv2yLs_4429	2	5719882	5719968	Arg	TCT	5719919	5719932	71.1	Arg	103
Scv2yLs_4461	1	596	666	Gly	GCC	0	0	81	Gly	111.7
Scv2yLs_4461	2	1609	1679	Gly	GCC	0	0	81	Gly	111.7
Scv2yLs_4555	1	923	996	Pro	TGG	0	0	27.6	Ile	14.1	pseudo,IPD:-25.30
Scv2yLs_4581	1	3322191	3322272	Phe	AAA	0	0	35.9	Ile	40.5	IPD:-44.90
Scv2yLs_4620	1	8163165	8163238	Asn	GTT	0	0	76.1	Asn	102.7
Scv2yLs_4620	2	4631571	4631500	Gly	TCC	0	0	73.8	Gly	102.9
Scv2yLs_4620	3	4295849	4295779	Undet	NNN	0	0	20.9	Ile	15	pseudo,trunc_start:13
Scv2yLs_4711	1	4013445	4013515	Gly	GCC	0	0	43.6	Gly	77.9	pseudo
Scv2yLs_4711	2	10594139	10594217	Ile	AAT	0	0	25.8	Thr	29.6	pseudo,IPD:-0.60
Scv2yLs_4711	3	13210845	13210914	Ile	AAT	0	0	25.6	Ile	41.3
Scv2yLs_4711	4	5056957	5056886	Ile	AAT	0	0	21.7	Ile	24.9	pseudo,trunc_start:5
Scv2yLs_4711	5	4286683	4286613	Val	AAC	0	0	24	Ile	38.1	pseudo,IPD:-32.20
Scv2yLs_4717	1	341620	341545	Arg	CCT	0	0	31.9	Lys	55.4	pseudo,IPD:-48.70
Scv2yLs_4868	1	2319955	2320025	Ile	AAT	0	0	20.8	Ile	21.7	pseudo
Scv2yLs_4868	2	2329497	2329578	Ile	AAT	0	0	27.1	Ile	43.7	pseudo
Scv2yLs_4908	1	2640498	2640575	Ile	AAT	0	0	27.3	Ile	34.9	pseudo
Scv2yLs_4972	1	3128737	3128810	Asn	GTT	0	0	75.5	Asn	108.6
Scv2yLs_4972	2	8099535	8099463	Leu	AAG	0	0	29.2	Ile	32.1	pseudo,IPD:-32.10
Scv2yLs_4972	3	5803223	5803151	Ile	AAT	0	0	20.9	Ile	30.7	pseudo
Scv2yLs_4972	4	2431006	2430932	Ile	GAT	0	0	26.9	Ile	40.5	pseudo,trunc_start:5
Scv2yLs_4972	5	581321	581241	Ile	AAT	0	0	34.8	Ile	49.1	pseudo
Scv2yLs_4982	1	204200	204124	Leu	GAG	0	0	45.6	Ile	51.2	pseudo,IPD:-51.20
Scv2yLs_5127	1	931	1002	Cys	GCA	0	0	80.5	Cys	111
Scv2yLs_5127	2	1436	1507	Cys	GCA	0	0	45.8	Cys	76.8
Scv2yLs_5127	3	1909	1980	Cys	GCA	0	0	56	Cys	85.5
Scv2yLs_5150	1	3853389	3853462	Thr	AGT	0	0	28.6	Ile	46.2	IPD:-33.30
Scv2yLs_5150	2	6093242	6093163	Ile	AAT	0	0	20	Ile	18.4	pseudo
Scv2yLs_5150	3	814334	814259	Ile	AAT	0	0	21.4	Ile	36	pseudo
Scv2yLs_5322	1	3252441	3252369	Thr	AGT	0	0	24.6	Ile	27.8	IPD:-20.70
Scv2yLs_5322	2	2259681	2259610	Glu	CTC	0	0	73.2	Glu	113.6
Scv2yLs_5345	1	8483183	8483254	His	GTG	0	0	59.1	His	101.6
Scv2yLs_5354	1	2398	2325	Arg	TCT	0	0	78.5	Arg	91.4
Scv2yLs_5802	1	2164629	2164704	Met	CAT	0	0	20.8	Ile	40.9	pseudo,IPD:-25.60
Scv2yLs_5858	1	3233755	3233824	Undet	NNN	0	0	28.6	Ile	30.6	pseudo
Scv2yLs_6035	1	462315	462243	Thr	TGT	0	0	84.1	Thr	97.1
Scv2yLs_6051	1	4168040	4168122	Ile	AAT	0	0	29.3	Ile	41.9
Scv2yLs_6051	2	6467273	6467197	Arg	CCT	0	0	32.6	Arg	50	pseudo
Scv2yLs_6051	3	1481865	1481794	Gly	TCC	0	0	33.2	Gly	57.7
Scv2yLs_6147	1	1062	1137	Gln	CTG	0	0	46.3	Lys	54.6	IPD:-64.20
Scv2yLs_6155	1	27066	27139	Asn	GTT	0	0	80.9	Asn	120.1
Scv2yLs_6155	2	36393	36464	Glu	TTC	0	0	68.7	Glu	101.9
Scv2yLs_6155	3	38759	38830	Glu	CTC	0	0	73.2	Glu	113.6
Scv2yLs_6155	4	39618	39705	Leu	CAA	39648	39667	30.9	Leu	72.7	pseudo,trunc_start:8,trunc_end:8
Scv2yLs_6155	5	40437	40366	Glu	CTC	0	0	73.2	Glu	113.6
Scv2yLs_6155	6	33718	33646	Lys	CTT	0	0	87.8	Lys	122.7
Scv2yLs_6155	7	26731	26650	Leu	AAG	0	0	74.8	Leu	116.5
Scv2yLs_6199	1	3038621	3038552	Ile	AAT	0	0	21.5	Ile	18	pseudo
Scv2yLs_6216	1	188499	188565	Ile	AAT	0	0	38.3	Ile	46.4	trunc_start:8
Scv2yLs_6217	1	485218	485140	Ile	AAT	0	0	25.6	Ile	30.1
Scv2yLs_6224	1	48824	48893	Ile	AAT	0	0	29.4	Ile	44	pseudo
Scv2yLs_6224	2	8735679	8735611	Ile	AAT	0	0	26.4	Ile	38.7	pseudo,trunc_start:5
Scv2yLs_6246	1	17618	17691	Thr	GGT	0	0	27.6	Ile	38.9	pseudo,IPD:-20.90
Scv2yLs_6360	1	102464	102536	Arg	TCT	0	0	64.8	Arg	93.5
Scv2yLs_6497	1	8914303	8914371	Undet	NNN	0	0	24.1	Gly	25.1	pseudo
Scv2yLs_6497	2	14135956	14136025	Ile	AAT	0	0	47.6	Ile	49.2
Scv2yLs_6497	3	20581777	20581846	Pro	AGG	0	0	36.2	Ile	50.4	IPD:-50.40,trunc_start:4
Scv2yLs_6497	4	20882469	20882541	Arg	ACG	0	0	67.5	Arg	102.6
Scv2yLs_6497	5	20888300	20888390	Tyr	GTA	20888337	20888354	75.4	Tyr	118
Scv2yLs_6497	6	20888053	20887981	Arg	ACG	0	0	64.6	Arg	100.6
Scv2yLs_6497	7	20886193	20886103	Tyr	GTA	20886156	20886139	75.4	Tyr	118
Scv2yLs_6497	8	17252878	17252804	Ile	GAT	0	0	22.5	Ile	33.5	pseudo,trunc_start:1
Scv2yLs_6497	9	12274715	12274633	Leu	CAG	0	0	78.2	Leu	124.9
Scv2yLs_6497	10	11527506	11527432	Ile	AAT	0	0	20	Ile	31.9	pseudo
Scv2yLs_6497	11	7883743	7883662	Ser	AGA	0	0	89.6	Ser	133.1
Scv2yLs_6497	12	5210054	5209973	Ile	GAT	0	0	27.1	Ile	44.6	pseudo
Scv2yLs_6503	1	3668	3739	Trp	CCA	0	0	74.3	Trp	103.7
Scv2yLs_6572	1	596094	596165	Thr	CGT	0	0	79.6	Thr	97.3
Scv2yLs_6572	2	2092273	2092350	Ile	AAT	0	0	31.6	Ile	50	pseudo
Scv2yLs_6592	1	236612	236683	Asp	GTC	0	0	66.5	Asp	109.9
Scv2yLs_6592	2	236830	236901	His	GTG	0	0	60	His	99.3
Scv2yLs_6592	3	6535733	6535803	Gln	TTG	0	0	23.7	His	15.9	pseudo,IPD:-0.60
Scv2yLs_6592	4	237291	237218	Ile	AAT	0	0	81.2	Ile	114
Scv2yLs_6592	5	235200	235127	Ile	AAT	0	0	80.6	Ile	113.4
Scv2yLs_6592	6	234835	234764	Asp	GTC	0	0	66.5	Asp	112.1
Scv2yLs_6663	1	4856265	4856181	Thr	AGT	0	0	20.8	Ile	26.9	pseudo,IPD:-23.80
Scv2yLs_6903	1	12197	12128	Pro	TGG	0	0	28.1	Gly	24.9	pseudo,IPD:-24.90
Scv2yLs_6984	1	48846	48916	Thr	GGT	0	0	26.9	Lys	29.2	pseudo,IPD:-12.70
Scv2yLs_7014	1	133708	133792	Ile	AAT	0	0	22.2	Ile	34.5	pseudo
Scv2yLs_7539	1	10623859	10623930	Val	AAC	0	0	36.1	Ile	32.1	pseudo,IPD:-33.90
Scv2yLs_7539	2	4804423	4804351	Val	TAC	0	0	82.9	Val	111.9
Scv2yLs_7539	3	2259995	2259912	Ile	AAT	0	0	29	Ile	41.1	pseudo
Scv2yLs_7564	1	1359819	1359895	Thr	GGT	0	0	23.7	Ile	39.5	pseudo,IPD:-30.60
Scv2yLs_7564	2	1907436	1907505	Ile	AAT	0	0	39.3	Ile	44.8	pseudo
Scv2yLs_7564	3	4745969	4746038	Ile	AAT	0	0	21.3	Ile	34.3	pseudo,trunc_start:5
Scv2yLs_7564	4	11498607	11498541	Ile	TAT	0	0	38.7	Ile	40.5	pseudo,trunc_start:8
Scv2yLs_7564	5	5181926	5181837	Tyr	GTA	5181889	5181873	41.5	Tyr	68.7
Scv2yLs_7564	6	1782263	1782185	Ile	AAT	0	0	31.8	Ile	50.6
Scv2yLs_7658	1	437759	437826	Ile	AAT	0	0	31.8	Ile	39.4	trunc_start:7
Scv2yLs_7724	1	1516219	1516290	His	GTG	0	0	60.1	His	104.9
Scv2yLs_7814	1	895738	895810	Arg	CCT	0	0	65.6	Arg	98.1
Scv2yLs_7857	1	221660	221594	Ile	AAT	0	0	20.3	Ile	23.6	trunc_start:5
Scv2yLs_7954	1	50627	50556	Trp	CCA	0	0	56.6	Trp	81.7
Scv2yLs_7954	2	49404	49332	Arg	ACG	0	0	66.5	Arg	96.9
Scv2yLs_7954	3	46165	46094	Trp	CCA	0	0	78.8	Trp	98.9
Scv2yLs_7965	1	417565	417637	Ile	AAT	0	0	36.9	Ile	56.2	trunc_start:5
Scv2yLs_8335	1	1025	1097	Thr	GGT	0	0	24.4	Ile	32.4	pseudo,IPD:-13.60,trunc_end:9
Scv2yLs_8378	1	4064878	4064955	Thr	GGT	0	0	23.6	Ile	23.3	IPD:-14.30
Scv2yLs_8378	2	3906700	3906631	Ile	AAT	0	0	39.5	Ile	44.6	pseudo
Scv2yLs_8380	1	2613398	2613332	Ile	AAT	0	0	20.5	Ile	21	pseudo
Scv2yLs_8380	2	524900	524831	Thr	GGT	0	0	44.7	Ile	56.9	IPD:-14.10
Scv2yLs_8680	1	414	341	Thr	GGT	0	0	27.6	Ile	41.8	pseudo,IPD:-25.70
Scv2yLs_8891	1	1810808	1810880	Lys	CTT	0	0	42.4	Lys	77.1	pseudo
Scv2yLs_8894	1	136107	136178	Pro	AGG	0	0	20.7	Pro	44.5	pseudo
Scv2yLs_8894	2	145235	145308	Thr	TGT	0	0	27.7	Thr	43.5	pseudo
Scv2yLs_8894	3	145968	146049	Ser	GCT	0	0	89.2	Ser	126
Scv2yLs_8894	4	148391	148464	Ala	TGC	0	0	40.2	Ala	40.4	pseudo
Scv2yLs_8894	5	148714	148795	Ser	TGA	0	0	35	Ser	40.1
Scv2yLs_8894	6	149533	149619	Asn	GTT	0	0	33.4	Ser	31.4	pseudo,IPD:-49.50
Scv2yLs_8894	7	147927	147855	Ala	TGC	0	0	27.4	Ala	35.6
Scv2yLs_8894	8	137081	137009	Ala	TGC	0	0	35.6	Ala	62.4
Scv2yLs_8894	9	136549	136478	Ala	CGC	0	0	76.2	Ala	108.2
Scv2yLs_8926	1	558334	558253	Ser	TGA	0	0	94	Ser	126.7
Scv2yLs_9027	1	3668	3599	Phe	AAA	0	0	32.5	Ile	29.3	IPD:-33.80
Scv2yLs_9192	1	643269	643351	Leu	CAG	0	0	78.2	Leu	124.9
Scv2yLs_9192	2	712849	712921	Phe	GAA	0	0	84	Phe	114.8
Scv2yLs_9192	3	713839	713911	Phe	GAA	0	0	81.3	Phe	110.4
Scv2yLs_9192	4	732572	732500	Phe	GAA	0	0	84	Phe	114.8
Scv2yLs_9192	5	727421	727349	Phe	GAA	0	0	67.1	Phe	99.1
Scv2yLs_9200	1	283996	284067	Gln	TTG	0	0	70.8	Gln	108.5
Scv2yLs_9246	1	4093401	4093479	Ala	CGC	0	0	36.9	Ile	29.3	IPD:-33.00
Scv2yLs_9246	2	3595124	3595058	Ile	AAT	0	0	23.9	Ile	30.5	trunc_start:8
Scv2yLs_9431	1	270199	270264	Undet	NNN	0	0	31.2	Lys	28.1	pseudo,trunc_start:5
Scv2yLs_9431	2	1399130	1399203	Ile	AAT	0	0	81.2	Ile	114
Scv2yLs_9436	1	4412662	4412729	Ile	AAT	0	0	22.1	Ile	30.4	pseudo
Scv2yLs_9687	1	646454	646377	Ile	AAT	0	0	29.9	Ile	36.3
Scv2yLs_9749	1	88080	88155	Ile	AAT	0	0	21.6	Ile	35.1	pseudo,trunc_end:3
Scv2yLs_10094	1	2333015	2333091	Ile	AAT	0	0	28.3	Ile	38.1	pseudo
Scv2yLs_10094	2	2459427	2459510	Thr	AGT	0	0	22.2	Ile	24.7	pseudo,IPD:-15.00
Scv2yLs_10094	3	2719351	2719422	Ile	AAT	0	0	37.1	Ile	58
Scv2yLs_10117	1	2161304	2161379	Asn	ATT	0	0	38.6	Ile	49.1	pseudo,IPD:-28.10
Scv2yLs_10117	2	4287908	4287837	Ile	GAT	0	0	28	Ile	22
Scv2yLs_10117	3	3537219	3537149	Ile	GAT	0	0	26.6	Ile	32.8	pseudo
Scv2yLs_10129	1	1535171	1535257	Thr	AGT	0	0	26.7	Ile	34	pseudo,IPD:-7.40
Scv2yLs_10129	2	1118912	1118837	Gly	CCC	0	0	27.2	Gln	27.4	IPD:-11.60,trunc_start:14
Scv2yLs_10263	1	503815	503888	Val	GAC	0	0	21.4	Ile	23.7	IPD:-23.70
Scv2yLs_10263	2	1921709	1921782	Ile	AAT	0	0	32.5	Ile	38.7	pseudo,trunc_start:4
Scv2yLs_10263	3	2383894	2383969	Ile	AAT	0	0	27.4	Ile	29.5	pseudo
Scv2yLs_10415	1	3756	3684	Val	GAC	0	0	74.8	Val	106.3
Scv2yLs_10442	1	2131839	2131908	Phe	AAA	0	0	22.3	Ile	20.7	IPD:-22.40,trunc_start:4
Scv2yLs_10855	1	73368	73444	Ile	AAT	0	0	30.1	Ile	46	pseudo
Scv2yLs_10855	2	5383969	5384038	Thr	AGT	0	0	34.2	Ile	40.7	pseudo,IPD:-25.50
Scv2yLs_10855	3	10656566	10656496	Thr	AGT	0	0	28.2	Ile	30.4	IPD:-27.40,trunc_start:4
Scv2yLs_10961	1	1338	1264	Thr	GGT	0	0	40.1	Ile	50.8	pseudo,IPD:-27.30
Scv2yLs_11323	1	5475142	5475073	Leu	TAA	0	0	31.2	Ile	37	IPD:-43.70
Scv2yLs_11388	1	76649	76715	Undet	NNN	0	0	23.1	Ile	24
Scv2yLs_11503	1	57586	57663	Ile	GAT	0	0	28	Ile	21.7	pseudo
Scv2yLs_11503	2	1220696	1220776	Ile	GAT	1220732	1220740	30.3	Ile	32	pseudo
Scv2yLs_11503	3	1479534	1479464	Gly	CCC	0	0	76.1	Gly	101.4
Scv2yLs_11529	1	165196	165130	Val	AAC	0	0	20	Ile	18.8	pseudo,IPD:-18.80,trunc_start:8
Scv2yLs_11531	1	187408	187337	Glu	TTC	0	0	71.2	Glu	103.6
Scv2yLs_11541	1	1394573	1394502	Thr	CGT	0	0	78.3	Thr	93.8
Scv2yLs_11541	2	738579	738507	Arg	CCG	0	0	64.9	Arg	96.9
Scv2yLs_11560	1	6174918	6175001	Ala	AGC	0	0	24.7	Ile	26	pseudo,IPD:-24.60
Scv2yLs_11560	2	2001534	2001461	Undet	NNN	0	0	20.9	Ile	12	trunc_start:88
Scv2yLs_11671	1	15381	15451	Gln	TTG	0	0	22.4	Gln	12	pseudo
Scv2yLs_12074	1	2982088	2982157	Ile	GAT	0	0	22.8	Ile	27	pseudo
Scv2yLs_12074	2	1110179	1110109	Ile	AAT	0	0	35.4	Ile	42.9
Scv2yLs_12194	1	1604244	1604186	Glu	CTC	0	0	31.5	Glu	57.7	pseudo,trunc_start:8,trunc_end:5
Scv2yLs_12258	1	1650601	1650670	Asn	GTT	0	0	25.4	Ile	32.8	pseudo,IPD:-12.50
Scv2yLs_12528	1	2580512	2580581	Ile	AAT	0	0	23.1	Ile	29.7	pseudo,trunc_start:4
Scv2yLs_12528	2	8233042	8233111	Asn	GTT	0	0	48.4	Ile	49.6	pseudo,IPD:-22.30,trunc_start:4
Scv2yLs_12528	3	9742185	9742254	Val	AAC	0	0	24.3	Ile	30.8	pseudo,IPD:-21.60
Scv2yLs_12528	4	10193553	10193624	Glu	CTC	0	0	73.2	Glu	113.6
Scv2yLs_12623	1	3198651	3198729	Gly	ACC	0	0	21.4	Ile	30.3	pseudo,IPD:-30.30
Scv2yLs_12767	1	5900749	5900683	Ile	AAT	0	0	20.7	Ile	26.9	trunc_start:8
Scv2yLs_12767	2	5755355	5755286	Thr	AGT	0	0	22.5	Ile	32.4	pseudo,IPD:-14.50,trunc_start:5
Scv2yLs_12935	1	531838	531915	Val	AAC	0	0	32	Ile	41.7	IPD:-26.10
Scv2yLs_12935	2	2890449	2890379	Ile	AAT	0	0	31.3	Ile	43.6	pseudo
Scv2yLs_13076	1	2805800	2805738	Val	AAC	0	0	21.9	Ile	32.8	pseudo,IPD:-31.00
Scv2yLs_13210	1	1729962	1730031	Ile	AAT	0	0	25	Ile	25.2
Scv2yLs_13210	2	3095154	3095222	Undet	NNN	0	0	26.7	Ile	22.1	pseudo
Scv2yLs_13210	3	7005273	7005342	Ile	GAT	0	0	24.5	Ile	17.5	pseudo
Scv2yLs_13210	4	19567150	19567215	Val	AAC	0	0	21.9	Lys	28.5	IPD:-28.50
Scv2yLs_13210	5	24777629	24777555	Val	AAC	0	0	36.9	Ile	53.6	pseudo,IPD:-58.80
Scv2yLs_13210	6	22153987	22153914	Ile	AAT	0	0	26.5	Ile	30.5
Scv2yLs_13210	7	16071864	16071778	Ile	AAT	0	0	27.4	Ile	30.4	pseudo
Scv2yLs_13210	8	15519685	15519613	Ile	AAT	0	0	27.3	Ile	28.4
Scv2yLs_13210	9	4333844	4333767	Ile	GAT	0	0	22	Ile	19.2	pseudo
Scv2yLs_13219	1	7748852	7748925	Glu	CTC	0	0	24	Glu	46.7	pseudo
Scv2yLs_13219	2	11090909	11090978	Undet	NNN	0	0	25.1	Ile	24	pseudo,trunc_start:5
Scv2yLs_13219	3	13626030	13626112	Leu	TAA	0	0	87.4	Leu	118.7
Scv2yLs_13219	4	14697734	14697664	Ser	GCT	0	0	27.3	Ile	41.5	IPD:-41.50
Scv2yLs_13219	5	11439049	11438980	Ile	GAT	0	0	21	Ile	28	pseudo
Scv2yLs_13219	6	1728926	1728856	Ile	AAT	0	0	24.3	Ile	24.2	pseudo
Scv2yLs_13388	1	676458	676529	Phe	AAA	0	0	20.8	Ile	21.1	pseudo,IPD:-18.00
Scv2yLs_13409	1	830747	830818	Gly	TCC	0	0	73.8	Gly	102.9
Scv2yLs_13415	1	5805195	5805126	Thr	GGT	0	0	32.9	Ile	37.6	pseudo,IPD:-23.60
Scv2yLs_13524	1	1357	1428	Gln	TTG	0	0	72.6	Gln	112
Scv2yLs_13625	1	1085989	1086060	Gln	CTG	0	0	71.5	Gln	112.1
Scv2yLs_13651	1	3703681	3703754	Val	AAC	0	0	35.9	Ile	45.4	IPD:-41.80
Scv2yLs_13651	2	10836196	10836269	Ile	AAT	0	0	28.4	Ile	39.1
Scv2yLs_13651	3	7185651	7185578	Asn	GTT	0	0	80.9	Asn	120.1
Scv2yLs_13651	4	7185330	7185258	Val	AAC	0	0	79.4	Val	116.7
Scv2yLs_13690	1	377049	377118	Ile	TAT	0	0	21.7	Ile	28.5	pseudo,trunc_start:5
Scv2yLs_13742	1	258864	258935	Asp	GTC	0	0	66.5	Asp	109.9
Scv2yLs_13742	2	259475	259546	Ala	TGC	0	0	76.9	Ala	105.3
Scv2yLs_13742	3	258650	258579	Ala	TGC	0	0	78.7	Ala	111.2

### Sheet: Pseudogenes
Pseudogenes:
Sequence Name	tRNA #	tRNA Begin	tRNA End	tRNA Type	Anticodon	Intron Begin	Intron End	Isotype Score	Isotype model	Infernal Score	Note
Scv2yLs_79	1	1358545	1358619	Thr	GGT	0	0	26	Ile	31.8	pseudo,IPD:-33.90
Scv2yLs_174	1	3923689	3923760	Ile	GAT	0	0	20.5	Ile	15.2	pseudo
Scv2yLs_179	1	775715	775784	Val	AAC	0	0	29.3	Thr	33.8	pseudo,IPD:-22.20
Scv2yLs_1794	1	1547	1616	Sup	TCA	0	0	39.1	Lys	65.7	pseudo,IPD:-65.70
Scv2yLs_1976	1	78601	78516	Ser	TGA	0	0	32.1	Ser	31.1	pseudo
Scv2yLs_2041	1	2597289	2597352	Ile	AAT	0	0	23.1	Ile	27.1	pseudo
Scv2yLs_2089	1	22994	23066	Sup	CTA	0	0	33.7	Lys	69.4	pseudo,IPD:-69.40
Scv2yLs_2410	1	162711	162787	Undet	NNN	0	0	25	Ile	36.1	pseudo
Scv2yLs_2622	1	9999962	10000035	Ile	AAT	0	0	20	Ile	27.2	pseudo,trunc_start:6
Scv2yLs_2622	2	11996852	11996924	Ile	AAT	0	0	25.5	Ile	42.3	pseudo
Scv2yLs_2754	1	5183156	5183225	Thr	AGT	0	0	22	Ile	18.1	pseudo,IPD:-0.70
Scv2yLs_2754	2	7176926	7176998	Ser	ACT	7176961	7176963	21.8	Ile	21.8	pseudo,IPD:-21.80
Scv2yLs_2754	4	11494543	11494620	Val	AAC	0	0	28.1	Ile	38.5	pseudo,IPD:-39.00
Scv2yLs_2754	8	14071597	14071669	Ile	AAT	0	0	22.8	Ile	29.4	pseudo
Scv2yLs_2754	11	2502939	2502870	Ile	AAT	0	0	30.3	Ile	37.4	pseudo
Scv2yLs_2800	1	794934	794848	Leu	AAG	0	0	20.8	Ile	25	pseudo,IPD:-25.00
Scv2yLs_3267	1	175473	175548	Lys	CTT	0	0	20.7	Lys	33	pseudo,trunc_end:52
Scv2yLs_3267	2	158486	158410	Ile	AAT	0	0	22.1	Ile	25.6	pseudo
Scv2yLs_3368	2	731833	731764	Ile	AAT	0	0	23.2	Ile	31.6	pseudo,trunc_start:4
Scv2yLs_3698	8	11981295	11981365	Undet	NNN	0	0	21.6	Ile	26.2	pseudo
Scv2yLs_3698	9	15658744	15658666	Pro	AGG	0	0	23.7	Ile	33.4	pseudo,IPD:-50.40
Scv2yLs_3698	12	1321256	1321182	Ile	AAT	0	0	26.1	Ile	36.4	pseudo
Scv2yLs_3943	1	31658	31578	Ile	AAT	0	0	31	Ile	44.3	pseudo
Scv2yLs_4148	1	214184	214265	Ile	AAT	0	0	24.9	Ile	32.3	pseudo
Scv2yLs_4555	1	923	996	Pro	TGG	0	0	27.6	Ile	14.1	pseudo,IPD:-25.30
Scv2yLs_4620	3	4295849	4295779	Undet	NNN	0	0	20.9	Ile	15	pseudo,trunc_start:13
Scv2yLs_4711	1	4013445	4013515	Gly	GCC	0	0	43.6	Gly	77.9	pseudo
Scv2yLs_4711	2	10594139	10594217	Ile	AAT	0	0	25.8	Thr	29.6	pseudo,IPD:-0.60
Scv2yLs_4711	4	5056957	5056886	Ile	AAT	0	0	21.7	Ile	24.9	pseudo,trunc_start:5
Scv2yLs_4711	5	4286683	4286613	Val	AAC	0	0	24	Ile	38.1	pseudo,IPD:-32.20
Scv2yLs_4717	1	341620	341545	Arg	CCT	0	0	31.9	Lys	55.4	pseudo,IPD:-48.70
Scv2yLs_4868	1	2319955	2320025	Ile	AAT	0	0	20.8	Ile	21.7	pseudo
Scv2yLs_4868	2	2329497	2329578	Ile	AAT	0	0	27.1	Ile	43.7	pseudo
Scv2yLs_4908	1	2640498	2640575	Ile	AAT	0	0	27.3	Ile	34.9	pseudo
Scv2yLs_4972	2	8099535	8099463	Leu	AAG	0	0	29.2	Ile	32.1	pseudo,IPD:-32.10
Scv2yLs_4972	3	5803223	5803151	Ile	AAT	0	0	20.9	Ile	30.7	pseudo
Scv2yLs_4972	4	2431006	2430932	Ile	GAT	0	0	26.9	Ile	40.5	pseudo,trunc_start:5
Scv2yLs_4972	5	581321	581241	Ile	AAT	0	0	34.8	Ile	49.1	pseudo
Scv2yLs_4982	1	204200	204124	Leu	GAG	0	0	45.6	Ile	51.2	pseudo,IPD:-51.20
Scv2yLs_5150	2	6093242	6093163	Ile	AAT	0	0	20	Ile	18.4	pseudo
Scv2yLs_5150	3	814334	814259	Ile	AAT	0	0	21.4	Ile	36	pseudo
Scv2yLs_5802	1	2164629	2164704	Met	CAT	0	0	20.8	Ile	40.9	pseudo,IPD:-25.60
Scv2yLs_5858	1	3233755	3233824	Undet	NNN	0	0	28.6	Ile	30.6	pseudo
Scv2yLs_6051	2	6467273	6467197	Arg	CCT	0	0	32.6	Arg	50	pseudo
Scv2yLs_6155	4	39618	39705	Leu	CAA	39648	39667	30.9	Leu	72.7	pseudo,trunc_start:8,trunc_end:8
Scv2yLs_6199	1	3038621	3038552	Ile	AAT	0	0	21.5	Ile	18	pseudo
Scv2yLs_6224	1	48824	48893	Ile	AAT	0	0	29.4	Ile	44	pseudo
Scv2yLs_6224	2	8735679	8735611	Ile	AAT	0	0	26.4	Ile	38.7	pseudo,trunc_start:5
Scv2yLs_6246	1	17618	17691	Thr	GGT	0	0	27.6	Ile	38.9	pseudo,IPD:-20.90
Scv2yLs_6497	1	8914303	8914371	Undet	NNN	0	0	24.1	Gly	25.1	pseudo
Scv2yLs_6497	8	17252878	17252804	Ile	GAT	0	0	22.5	Ile	33.5	pseudo,trunc_start:1
Scv2yLs_6497	10	11527506	11527432	Ile	AAT	0	0	20	Ile	31.9	pseudo
Scv2yLs_6497	12	5210054	5209973	Ile	GAT	0	0	27.1	Ile	44.6	pseudo
Scv2yLs_6572	2	2092273	2092350	Ile	AAT	0	0	31.6	Ile	50	pseudo
Scv2yLs_6592	3	6535733	6535803	Gln	TTG	0	0	23.7	His	15.9	pseudo,IPD:-0.60
Scv2yLs_6663	1	4856265	4856181	Thr	AGT	0	0	20.8	Ile	26.9	pseudo,IPD:-23.80
Scv2yLs_6903	1	12197	12128	Pro	TGG	0	0	28.1	Gly	24.9	pseudo,IPD:-24.90
Scv2yLs_6984	1	48846	48916	Thr	GGT	0	0	26.9	Lys	29.2	pseudo,IPD:-12.70
Scv2yLs_7014	1	133708	133792	Ile	AAT	0	0	22.2	Ile	34.5	pseudo
Scv2yLs_7539	1	10623859	10623930	Val	AAC	0	0	36.1	Ile	32.1	pseudo,IPD:-33.90
Scv2yLs_7539	3	2259995	2259912	Ile	AAT	0	0	29	Ile	41.1	pseudo
Scv2yLs_7564	1	1359819	1359895	Thr	GGT	0	0	23.7	Ile	39.5	pseudo,IPD:-30.60
Scv2yLs_7564	2	1907436	1907505	Ile	AAT	0	0	39.3	Ile	44.8	pseudo
Scv2yLs_7564	3	4745969	4746038	Ile	AAT	0	0	21.3	Ile	34.3	pseudo,trunc_start:5
Scv2yLs_7564	4	11498607	11498541	Ile	TAT	0	0	38.7	Ile	40.5	pseudo,trunc_start:8
Scv2yLs_8335	1	1025	1097	Thr	GGT	0	0	24.4	Ile	32.4	pseudo,IPD:-13.60,trunc_end:9
Scv2yLs_8378	2	3906700	3906631	Ile	AAT	0	0	39.5	Ile	44.6	pseudo
Scv2yLs_8380	1	2613398	2613332	Ile	AAT	0	0	20.5	Ile	21	pseudo
Scv2yLs_8680	1	414	341	Thr	GGT	0	0	27.6	Ile	41.8	pseudo,IPD:-25.70
Scv2yLs_8891	1	1810808	1810880	Lys	CTT	0	0	42.4	Lys	77.1	pseudo
Scv2yLs_8894	1	136107	136178	Pro	AGG	0	0	20.7	Pro	44.5	pseudo
Scv2yLs_8894	2	145235	145308	Thr	TGT	0	0	27.7	Thr	43.5	pseudo
Scv2yLs_8894	4	148391	148464	Ala	TGC	0	0	40.2	Ala	40.4	pseudo
Scv2yLs_8894	6	149533	149619	Asn	GTT	0	0	33.4	Ser	31.4	pseudo,IPD:-49.50
Scv2yLs_9431	1	270199	270264	Undet	NNN	0	0	31.2	Lys	28.1	pseudo,trunc_start:5
Scv2yLs_9436	1	4412662	4412729	Ile	AAT	0	0	22.1	Ile	30.4	pseudo
Scv2yLs_9749	1	88080	88155	Ile	AAT	0	0	21.6	Ile	35.1	pseudo,trunc_end:3
Scv2yLs_10094	1	2333015	2333091	Ile	AAT	0	0	28.3	Ile	38.1	pseudo
Scv2yLs_10094	2	2459427	2459510	Thr	AGT	0	0	22.2	Ile	24.7	pseudo,IPD:-15.00
Scv2yLs_10117	1	2161304	2161379	Asn	ATT	0	0	38.6	Ile	49.1	pseudo,IPD:-28.10
Scv2yLs_10117	3	3537219	3537149	Ile	GAT	0	0	26.6	Ile	32.8	pseudo
Scv2yLs_10129	1	1535171	1535257	Thr	AGT	0	0	26.7	Ile	34	pseudo,IPD:-7.40
Scv2yLs_10263	2	1921709	1921782	Ile	AAT	0	0	32.5	Ile	38.7	pseudo,trunc_start:4
Scv2yLs_10263	3	2383894	2383969	Ile	AAT	0	0	27.4	Ile	29.5	pseudo
Scv2yLs_10855	1	73368	73444	Ile	AAT	0	0	30.1	Ile	46	pseudo
Scv2yLs_10855	2	5383969	5384038	Thr	AGT	0	0	34.2	Ile	40.7	pseudo,IPD:-25.50
Scv2yLs_10961	1	1338	1264	Thr	GGT	0	0	40.1	Ile	50.8	pseudo,IPD:-27.30
Scv2yLs_11503	1	57586	57663	Ile	GAT	0	0	28	Ile	21.7	pseudo
Scv2yLs_11503	2	1220696	1220776	Ile	GAT	1220732	1220740	30.3	Ile	32	pseudo
Scv2yLs_11529	1	165196	165130	Val	AAC	0	0	20	Ile	18.8	pseudo,IPD:-18.80,trunc_start:8
Scv2yLs_11560	1	6174918	6175001	Ala	AGC	0	0	24.7	Ile	26	pseudo,IPD:-24.60
Scv2yLs_11671	1	15381	15451	Gln	TTG	0	0	22.4	Gln	12	pseudo
Scv2yLs_12074	1	2982088	2982157	Ile	GAT	0	0	22.8	Ile	27	pseudo
Scv2yLs_12194	1	1604244	1604186	Glu	CTC	0	0	31.5	Glu	57.7	pseudo,trunc_start:8,trunc_end:5
Scv2yLs_12258	1	1650601	1650670	Asn	GTT	0	0	25.4	Ile	32.8	pseudo,IPD:-12.50
Scv2yLs_12528	1	2580512	2580581	Ile	AAT	0	0	23.1	Ile	29.7	pseudo,trunc_start:4
Scv2yLs_12528	2	8233042	8233111	Asn	GTT	0	0	48.4	Ile	49.6	pseudo,IPD:-22.30,trunc_start:4
Scv2yLs_12528	3	9742185	9742254	Val	AAC	0	0	24.3	Ile	30.8	pseudo,IPD:-21.60
Scv2yLs_12623	1	3198651	3198729	Gly	ACC	0	0	21.4	Ile	30.3	pseudo,IPD:-30.30
Scv2yLs_12767	2	5755355	5755286	Thr	AGT	0	0	22.5	Ile	32.4	pseudo,IPD:-14.50,trunc_start:5
Scv2yLs_12935	2	2890449	2890379	Ile	AAT	0	0	31.3	Ile	43.6	pseudo
Scv2yLs_13076	1	2805800	2805738	Val	AAC	0	0	21.9	Ile	32.8	pseudo,IPD:-31.00
Scv2yLs_13210	2	3095154	3095222	Undet	NNN	0	0	26.7	Ile	22.1	pseudo
Scv2yLs_13210	3	7005273	7005342	Ile	GAT	0	0	24.5	Ile	17.5	pseudo
Scv2yLs_13210	5	24777629	24777555	Val	AAC	0	0	36.9	Ile	53.6	pseudo,IPD:-58.80
Scv2yLs_13210	7	16071864	16071778	Ile	AAT	0	0	27.4	Ile	30.4	pseudo
Scv2yLs_13210	9	4333844	4333767	Ile	GAT	0	0	22	Ile	19.2	pseudo
Scv2yLs_13219	1	7748852	7748925	Glu	CTC	0	0	24	Glu	46.7	pseudo
Scv2yLs_13219	2	11090909	11090978	Undet	NNN	0	0	25.1	Ile	24	pseudo,trunc_start:5
Scv2yLs_13219	5	11439049	11438980	Ile	GAT	0	0	21	Ile	28	pseudo
Scv2yLs_13219	6	1728926	1728856	Ile	AAT	0	0	24.3	Ile	24.2	pseudo
Scv2yLs_13388	1	676458	676529	Phe	AAA	0	0	20.8	Ile	21.1	pseudo,IPD:-18.00
Scv2yLs_13415	1	5805195	5805126	Thr	GGT	0	0	32.9	Ile	37.6	pseudo,IPD:-23.60
Scv2yLs_13690	1	377049	377118	Ile	TAT	0	0	21.7	Ile	28.5	pseudo,trunc_start:5

### Sheet: tRNAs_classes
tRNAs with undetermined isotypes:
Sequence Name	tRNA #	tRNA Begin	tRNA End	tRNA Type	Anticodon	Intron Begin	Intron End	Isotype Score	Isotype model	Infernal Score	Note
Scv2yLs_11388	1	76649	76715	Undet	NNN	0	0	23.1	Ile	24
Scv2yLs_11560	2	2001534	2001461	Undet	NNN	0	0	20.9	Ile	12	trunc_start:88
tRNAs having Introns :
Sequence Name	tRNA #	tRNA Begin	tRNA End	tRNA Type	Anticodon	Intron Begin	Intron End	Isotype Score	Isotype model	Infernal Score	Note
Scv2yLs_381	1	510	422	Tyr	GTA	473	458	41.9	Tyr	67.9
Scv2yLs_1393	2	1037	1125	Tyr	GTA	1074	1089	65.9	Tyr	111.8
Scv2yLs_2754	2	7176926	7176998	Ser	ACT	7176961	7176963	21.8	Ile	21.8	pseudo,IPD:-21.80
Scv2yLs_3948	1	5586817	5586910	Ile	TAT	5586855	5586874	73.1	Ile	105.7
Scv2yLs_3961	2	1125	1213	Tyr	GTA	1162	1177	54.3	Tyr	99.2
Scv2yLs_4429	2	5719882	5719968	Arg	TCT	5719919	5719932	71.1	Arg	103
Scv2yLs_6155	4	39618	39705	Leu	CAA	39648	39667	30.9	Leu	72.7	pseudo,trunc_start:8,trunc_end:8
Scv2yLs_6497	5	20888300	20888390	Tyr	GTA	20888337	20888354	75.4	Tyr	118
Scv2yLs_6497	7	20886193	20886103	Tyr	GTA	20886156	20886139	75.4	Tyr	118
Scv2yLs_7564	5	5181926	5181837	Tyr	GTA	5181889	5181873	41.5	Tyr	68.7
Scv2yLs_11503	2	1220696	1220776	Ile	GAT	1220732	1220740	30.3	Ile	32	pseudo
Chimeric tRNAs:
Sequence Name	tRNA #	tRNA Begin	tRNA End	tRNA Type	Anticodon	Intron Begin	Intron End	Isotype Score	Isotype model	Infernal Score	Note
Scv2yLs_651	1	426393	426323	Thr	GGT	0	0	29.2	Ile	35.4	IPD:-18.90
Scv2yLs_1074	1	367503	367434	Val	AAC	0	0	37.4	Ile	46.4	IPD:-45.70
Scv2yLs_1501	2	8580425	8580497	Phe	AAA	0	0	34.8	Ile	45.3	IPD:-27.30
Scv2yLs_4429	1	4309739	4309822	Thr	AGT	0	0	29	Ile	35.6	IPD:-24.30
Scv2yLs_4581	1	3322191	3322272	Phe	AAA	0	0	35.9	Ile	40.5	IPD:-44.90
Scv2yLs_5150	1	3853389	3853462	Thr	AGT	0	0	28.6	Ile	46.2	IPD:-33.30
Scv2yLs_5322	1	3252441	3252369	Thr	AGT	0	0	24.6	Ile	27.8	IPD:-20.70
Scv2yLs_6147	1	1062	1137	Gln	CTG	0	0	46.3	Lys	54.6	IPD:-64.20
Scv2yLs_6497	3	20581777	20581846	Pro	AGG	0	0	36.2	Ile	50.4	IPD:-50.40,trunc_start:4
Scv2yLs_8378	1	4064878	4064955	Thr	GGT	0	0	23.6	Ile	23.3	IPD:-14.30
Scv2yLs_8380	2	524900	524831	Thr	GGT	0	0	44.7	Ile	56.9	IPD:-14.10
Scv2yLs_9027	1	3668	3599	Phe	AAA	0	0	32.5	Ile	29.3	IPD:-33.80
Scv2yLs_9246	1	4093401	4093479	Ala	CGC	0	0	36.9	Ile	29.3	IPD:-33.00
Scv2yLs_10129	2	1118912	1118837	Gly	CCC	0	0	27.2	Gln	27.4	IPD:-11.60,trunc_start:14
Scv2yLs_10263	1	503815	503888	Val	GAC	0	0	21.4	Ile	23.7	IPD:-23.70
Scv2yLs_10442	1	2131839	2131908	Phe	AAA	0	0	22.3	Ile	20.7	IPD:-22.40,trunc_start:4
Scv2yLs_10855	3	10656566	10656496	Thr	AGT	0	0	28.2	Ile	30.4	IPD:-27.40,trunc_start:4
Scv2yLs_11323	1	5475142	5475073	Leu	TAA	0	0	31.2	Ile	37	IPD:-43.70
Scv2yLs_12935	1	531838	531915	Val	AAC	0	0	32	Ile	41.7	IPD:-26.10
Scv2yLs_13210	4	19567150	19567215	Val	AAC	0	0	21.9	Lys	28.5	IPD:-28.50
Scv2yLs_13219	4	14697734	14697664	Ser	GCT	0	0	27.3	Ile	41.5	IPD:-41.50
Scv2yLs_13651	1	3703681	3703754	Val	AAC	0	0	35.9	Ile	45.4	IPD:-41.80

### Sheet: tRNAs_amino_acids
tRNAs coding for 20 standard amino acids:
Sequence Name	tRNA #	tRNA Begin	tRNA End	tRNA Type	Anticodon	Intron Begin	Intron End	Isotype Score	Isotype model	Infernal Score	Note
Scv2yLs_30	1	3029533	3029462	Ile	AAT	0	0	27.3	Ile	44	trunc_start:2
Scv2yLs_30	2	12941	12867	Ile	AAT	0	0	37	Ile	48
Scv2yLs_79	2	2013484	2013411	Ile	AAT	0	0	32.5	Ile	54.1
Scv2yLs_307	1	126688	126760	Thr	AGT	0	0	78.7	Thr	94.2
Scv2yLs_381	1	510	422	Tyr	GTA	473	458	41.9	Tyr	67.9
Scv2yLs_381	2	86	14	Ala	TGC	0	0	51.3	Ala	83.9
Scv2yLs_426	1	143142	143066	Ile	GAT	0	0	21.4	Ile	26.8
Scv2yLs_631	1	1517349	1517267	Leu	TAA	0	0	84	Leu	108.6
Scv2yLs_701	1	5299	5229	Gly	CCC	0	0	75.1	Gly	100.7
Scv2yLs_1120	1	13966	13893	Asn	GTT	0	0	83.3	Asn	117.2
Scv2yLs_1393	1	275	347	Ala	AGC	0	0	55.7	Ala	93.7
Scv2yLs_1393	2	1037	1125	Tyr	GTA	1074	1089	65.9	Tyr	111.8
Scv2yLs_1393	3	1456	1528	Ala	TGC	0	0	54.5	Ala	88.4
Scv2yLs_1501	1	2588783	2588854	Cys	GCA	0	0	78.9	Cys	113.6
Scv2yLs_1509	1	127613	127686	Thr	AGT	0	0	66.2	Thr	85.3
Scv2yLs_1754	1	44298	44228	Gly	GCC	0	0	81	Gly	111.7
Scv2yLs_2622	3	12565977	12566049	Phe	GAA	0	0	88.9	Phe	124.5
Scv2yLs_2754	3	9100761	9100831	Ile	AAT	0	0	35.1	Ile	45.8
Scv2yLs_2754	5	12675677	12675751	Ile	AAT	0	0	36.2	Ile	49.3
Scv2yLs_2754	6	13181502	13181572	Ile	GAT	0	0	32.1	Ile	41.5
Scv2yLs_2754	7	13456699	13456772	Ile	AAT	0	0	81.2	Ile	114
Scv2yLs_2754	9	15674579	15674648	Ile	AAT	0	0	36.5	Ile	48.6	trunc_start:5
Scv2yLs_2754	10	7397682	7397601	Leu	AAG	0	0	23.2	Leu	30.9
Scv2yLs_2867	1	15080	15157	Ile	GAT	0	0	43	Ile	49.2
Scv2yLs_3286	1	30960	30888	Met	CAT	0	0	82.3	Met	116.4
Scv2yLs_3368	1	728493	728563	Ile	AAT	0	0	25.5	Ile	35.7
Scv2yLs_3698	1	270	342	Ala	AGC	0	0	46.3	Ala	85.2
Scv2yLs_3698	2	3450869	3450951	Leu	CAG	0	0	48	Leu	80.3
Scv2yLs_3698	3	6788522	6788594	Ala	AGC	0	0	58.9	Ala	92.8
Scv2yLs_3698	4	6863716	6863788	Ala	AGC	0	0	58.9	Ala	92.8
Scv2yLs_3698	5	6867033	6867105	Ala	AGC	0	0	58.9	Ala	92.8
Scv2yLs_3698	6	6867473	6867545	Ala	AGC	0	0	58.9	Ala	92.8
Scv2yLs_3698	7	8069882	8069952	Gly	CCC	0	0	70.9	Gly	89.2
Scv2yLs_3698	10	6864247	6864175	Ala	AGC	0	0	58.9	Ala	92.8
Scv2yLs_3698	11	6855296	6855224	Ala	AGC	0	0	58.9	Ala	92.8
Scv2yLs_3698	13	116197	116125	Val	AAC	0	0	70.5	Val	107.9
Scv2yLs_3699	1	1139	1058	Ser	GCT	0	0	91.9	Ser	129.8
Scv2yLs_3948	1	5586817	5586910	Ile	TAT	5586855	5586874	73.1	Ile	105.7
Scv2yLs_3961	1	353	425	Ala	TGC	0	0	49.5	Ala	89.1
Scv2yLs_3961	2	1125	1213	Tyr	GTA	1162	1177	54.3	Tyr	99.2
Scv2yLs_3961	3	1529	1601	Ala	AGC	0	0	55.7	Ala	93.7
Scv2yLs_4429	2	5719882	5719968	Arg	TCT	5719919	5719932	71.1	Arg	103
Scv2yLs_4461	1	596	666	Gly	GCC	0	0	81	Gly	111.7
Scv2yLs_4461	2	1609	1679	Gly	GCC	0	0	81	Gly	111.7
Scv2yLs_4620	1	8163165	8163238	Asn	GTT	0	0	76.1	Asn	102.7
Scv2yLs_4620	2	4631571	4631500	Gly	TCC	0	0	73.8	Gly	102.9
Scv2yLs_4711	3	13210845	13210914	Ile	AAT	0	0	25.6	Ile	41.3
Scv2yLs_4972	1	3128737	3128810	Asn	GTT	0	0	75.5	Asn	108.6
Scv2yLs_5127	1	931	1002	Cys	GCA	0	0	80.5	Cys	111
Scv2yLs_5127	2	1436	1507	Cys	GCA	0	0	45.8	Cys	76.8
Scv2yLs_5127	3	1909	1980	Cys	GCA	0	0	56	Cys	85.5
Scv2yLs_5322	2	2259681	2259610	Glu	CTC	0	0	73.2	Glu	113.6
Scv2yLs_5345	1	8483183	8483254	His	GTG	0	0	59.1	His	101.6
Scv2yLs_5354	1	2398	2325	Arg	TCT	0	0	78.5	Arg	91.4
Scv2yLs_6035	1	462315	462243	Thr	TGT	0	0	84.1	Thr	97.1
Scv2yLs_6051	1	4168040	4168122	Ile	AAT	0	0	29.3	Ile	41.9
Scv2yLs_6051	3	1481865	1481794	Gly	TCC	0	0	33.2	Gly	57.7
Scv2yLs_6155	1	27066	27139	Asn	GTT	0	0	80.9	Asn	120.1
Scv2yLs_6155	2	36393	36464	Glu	TTC	0	0	68.7	Glu	101.9
Scv2yLs_6155	3	38759	38830	Glu	CTC	0	0	73.2	Glu	113.6
Scv2yLs_6155	5	40437	40366	Glu	CTC	0	0	73.2	Glu	113.6
Scv2yLs_6155	6	33718	33646	Lys	CTT	0	0	87.8	Lys	122.7
Scv2yLs_6155	7	26731	26650	Leu	AAG	0	0	74.8	Leu	116.5
Scv2yLs_6216	1	188499	188565	Ile	AAT	0	0	38.3	Ile	46.4	trunc_start:8
Scv2yLs_6217	1	485218	485140	Ile	AAT	0	0	25.6	Ile	30.1
Scv2yLs_6360	1	102464	102536	Arg	TCT	0	0	64.8	Arg	93.5
Scv2yLs_6497	2	14135956	14136025	Ile	AAT	0	0	47.6	Ile	49.2
Scv2yLs_6497	4	20882469	20882541	Arg	ACG	0	0	67.5	Arg	102.6
Scv2yLs_6497	5	20888300	20888390	Tyr	GTA	20888337	20888354	75.4	Tyr	118
Scv2yLs_6497	6	20888053	20887981	Arg	ACG	0	0	64.6	Arg	100.6
Scv2yLs_6497	7	20886193	20886103	Tyr	GTA	20886156	20886139	75.4	Tyr	118
Scv2yLs_6497	9	12274715	12274633	Leu	CAG	0	0	78.2	Leu	124.9
Scv2yLs_6497	11	7883743	7883662	Ser	AGA	0	0	89.6	Ser	133.1
Scv2yLs_6503	1	3668	3739	Trp	CCA	0	0	74.3	Trp	103.7
Scv2yLs_6572	1	596094	596165	Thr	CGT	0	0	79.6	Thr	97.3
Scv2yLs_6592	1	236612	236683	Asp	GTC	0	0	66.5	Asp	109.9
Scv2yLs_6592	2	236830	236901	His	GTG	0	0	60	His	99.3
Scv2yLs_6592	4	237291	237218	Ile	AAT	0	0	81.2	Ile	114
Scv2yLs_6592	5	235200	235127	Ile	AAT	0	0	80.6	Ile	113.4
Scv2yLs_6592	6	234835	234764	Asp	GTC	0	0	66.5	Asp	112.1
Scv2yLs_7539	2	4804423	4804351	Val	TAC	0	0	82.9	Val	111.9
Scv2yLs_7564	5	5181926	5181837	Tyr	GTA	5181889	5181873	41.5	Tyr	68.7
Scv2yLs_7564	6	1782263	1782185	Ile	AAT	0	0	31.8	Ile	50.6
Scv2yLs_7658	1	437759	437826	Ile	AAT	0	0	31.8	Ile	39.4	trunc_start:7
Scv2yLs_7724	1	1516219	1516290	His	GTG	0	0	60.1	His	104.9
Scv2yLs_7814	1	895738	895810	Arg	CCT	0	0	65.6	Arg	98.1
Scv2yLs_7857	1	221660	221594	Ile	AAT	0	0	20.3	Ile	23.6	trunc_start:5
Scv2yLs_7954	1	50627	50556	Trp	CCA	0	0	56.6	Trp	81.7
Scv2yLs_7954	2	49404	49332	Arg	ACG	0	0	66.5	Arg	96.9
Scv2yLs_7954	3	46165	46094	Trp	CCA	0	0	78.8	Trp	98.9
Scv2yLs_7965	1	417565	417637	Ile	AAT	0	0	36.9	Ile	56.2	trunc_start:5
Scv2yLs_8894	3	145968	146049	Ser	GCT	0	0	89.2	Ser	126
Scv2yLs_8894	5	148714	148795	Ser	TGA	0	0	35	Ser	40.1
Scv2yLs_8894	7	147927	147855	Ala	TGC	0	0	27.4	Ala	35.6
Scv2yLs_8894	8	137081	137009	Ala	TGC	0	0	35.6	Ala	62.4
Scv2yLs_8894	9	136549	136478	Ala	CGC	0	0	76.2	Ala	108.2
Scv2yLs_8926	1	558334	558253	Ser	TGA	0	0	94	Ser	126.7
Scv2yLs_9192	1	643269	643351	Leu	CAG	0	0	78.2	Leu	124.9
Scv2yLs_9192	2	712849	712921	Phe	GAA	0	0	84	Phe	114.8
Scv2yLs_9192	3	713839	713911	Phe	GAA	0	0	81.3	Phe	110.4
Scv2yLs_9192	4	732572	732500	Phe	GAA	0	0	84	Phe	114.8
Scv2yLs_9192	5	727421	727349	Phe	GAA	0	0	67.1	Phe	99.1
Scv2yLs_9200	1	283996	284067	Gln	TTG	0	0	70.8	Gln	108.5
Scv2yLs_9246	2	3595124	3595058	Ile	AAT	0	0	23.9	Ile	30.5	trunc_start:8
Scv2yLs_9431	2	1399130	1399203	Ile	AAT	0	0	81.2	Ile	114
Scv2yLs_9687	1	646454	646377	Ile	AAT	0	0	29.9	Ile	36.3
Scv2yLs_10094	3	2719351	2719422	Ile	AAT	0	0	37.1	Ile	58
Scv2yLs_10117	2	4287908	4287837	Ile	GAT	0	0	28	Ile	22
Scv2yLs_10415	1	3756	3684	Val	GAC	0	0	74.8	Val	106.3
Scv2yLs_11503	3	1479534	1479464	Gly	CCC	0	0	76.1	Gly	101.4
Scv2yLs_11531	1	187408	187337	Glu	TTC	0	0	71.2	Glu	103.6
Scv2yLs_11541	1	1394573	1394502	Thr	CGT	0	0	78.3	Thr	93.8
Scv2yLs_11541	2	738579	738507	Arg	CCG	0	0	64.9	Arg	96.9
Scv2yLs_12074	2	1110179	1110109	Ile	AAT	0	0	35.4	Ile	42.9
Scv2yLs_12528	4	10193553	10193624	Glu	CTC	0	0	73.2	Glu	113.6
Scv2yLs_12767	1	5900749	5900683	Ile	AAT	0	0	20.7	Ile	26.9	trunc_start:8
Scv2yLs_13210	1	1729962	1730031	Ile	AAT	0	0	25	Ile	25.2
Scv2yLs_13210	6	22153987	22153914	Ile	AAT	0	0	26.5	Ile	30.5
Scv2yLs_13210	8	15519685	15519613	Ile	AAT	0	0	27.3	Ile	28.4
Scv2yLs_13219	3	13626030	13626112	Leu	TAA	0	0	87.4	Leu	118.7
Scv2yLs_13409	1	830747	830818	Gly	TCC	0	0	73.8	Gly	102.9
Scv2yLs_13524	1	1357	1428	Gln	TTG	0	0	72.6	Gln	112
Scv2yLs_13625	1	1085989	1086060	Gln	CTG	0	0	71.5	Gln	112.1
Scv2yLs_13651	2	10836196	10836269	Ile	AAT	0	0	28.4	Ile	39.1
Scv2yLs_13651	3	7185651	7185578	Asn	GTT	0	0	80.9	Asn	120.1
Scv2yLs_13651	4	7185330	7185258	Val	AAC	0	0	79.4	Val	116.7
Scv2yLs_13742	1	258864	258935	Asp	GTC	0	0	66.5	Asp	109.9
Scv2yLs_13742	2	259475	259546	Ala	TGC	0	0	76.9	Ala	105.3
Scv2yLs_13742	3	258650	258579	Ala	TGC	0	0	78.7	Ala	111.2
