## Supplementary File S23 for "A high-quality genome assembly of the North American Song Sparrow, *Melospiza melodia*"

### Sheet: miRNA
Predicted miRNAs:
target name	accession	query name	mdl from	mdl to	seq from	seq to	strand	score	E-value
mir-122	RF00684	Scv2yLs_37	1	74	146285	146212	-	94.1	5.8e-21
mir-31	RF00661	Scv2yLs_142	1	86	2722516	2722594	+	64.7	1.8e-10
mir-155	RF00731	Scv2yLs_375	1	65	115074	115138	+	85.4	9.4e-17
mir-214	RF00660	Scv2yLs_481	1	110	288752	288861	+	116.9	4.2e-25
mir-199	RF00144	Scv2yLs_481	1	102	282840	282939	+	101.3	8.6e-23
mir-214	RF00660	Scv2yLs_481	1	110	288870	288761	-	60.1	8.4e-10
mir-499	RF00745	Scv2yLs_562	1	89	107263	107174	-	87.2	6.7e-17
mir-140	RF00678	Scv2yLs_823	1	98	18670	18767	+	110.8	3.5e-27
mir-217	RF00673	Scv2yLs_1136	1	106	3769309	3769414	+	117.1	9.6e-26
mir-216	RF00654	Scv2yLs_1136	1	89	3761938	3762026	+	78	3.9e-15
mir-216	RF00654	Scv2yLs_1136	1	89	3767203	3767290	+	73.2	8.4e-14
mir-1662	RF02097	Scv2yLs_1255	1	69	526248	526183	-	92.8	5.2e-19
mir-10	RF00104	Scv2yLs_1379	1	75	13648098	13648024	-	80.7	6e-19
mir-10	RF00104	Scv2yLs_1379	1	75	13648025	13648099	+	41.8	1.7e-06
mir-29	RF00074	Scv2yLs_1816	1	71	952693	952763	+	82.6	7.8e-16
mir-29	RF00074	Scv2yLs_1816	1	71	953709	953772	+	77	2.5e-14
mir-126	RF00701	Scv2yLs_1968	1	73	76561	76489	-	101.4	7e-22
mir-7	RF00053	Scv2yLs_2018	1	88	2437633	2437722	+	73	9.7e-14
mir-455	RF00709	Scv2yLs_2399	1	86	172031	171946	-	111.3	2.2e-24
mir-455	RF00709	Scv2yLs_2399	1	86	171946	172031	+	59.9	5.2e-10
mir-460	RF00712	Scv2yLs_2553	1	77	88875	88800	-	87.1	2e-19
mir-92	RF00464	Scv2yLs_2622	1	80	14038751	14038674	-	83.8	9.5e-21
mir-17	RF00051	Scv2yLs_2622	1	82	14039004	14038924	-	84.6	2.8e-19
mir-17	RF00051	Scv2yLs_2622	1	82	14039470	14039388	-	78.4	2.4e-17
mir-19	RF00245	Scv2yLs_2622	1	76	14038865	14038791	-	86.8	1.4e-15
mir-19	RF00245	Scv2yLs_2622	1	76	14039172	14039101	-	71.9	8.9e-12
mir-103	RF00129	Scv2yLs_2772	1	78	7284672	7284595	-	102.7	7.9e-24
mir-218	RF00255	Scv2yLs_2772	1	96	7419819	7419724	-	102.1	7.7e-22
mir-146	RF00691	Scv2yLs_2772	1	90	4378965	4379058	+	79.3	1.3e-15
mir-204	RF00646	Scv2yLs_2800	1	102	4365190	4365293	+	93.4	9.2e-23
mir-34	RF00456	Scv2yLs_2860	1	90	207	117	-	94.6	4.3e-20
mir-103	RF00129	Scv2yLs_3019	1	78	1600477	1600400	-	98.1	1.8e-22
mir-146	RF00691	Scv2yLs_3033	1	90	72850	72754	-	76.3	8.7e-15
mir-8	RF00241	Scv2yLs_3083	1	76	177297	177221	-	71.2	9.5e-14
mir-8	RF00241	Scv2yLs_3083	1	76	178399	178326	-	63.1	1.9e-11
mir-142	RF01896	Scv2yLs_3253	1	106	71446	71552	+	121.2	6.4e-25
mir-1803	RF02094	Scv2yLs_3368	1	85	2434549	2434631	+	66.4	5.3e-12
mir-9	RF00237	Scv2yLs_3653	1	62	238453	238394	-	81	1.2e-15
mir-9	RF00237	Scv2yLs_3653	1	62	238394	238453	+	47.1	2.8e-06
mir-133	RF00446	Scv2yLs_3698	1	87	12321875	12321961	+	95.4	2.8e-22
mir-124	RF00239	Scv2yLs_3698	1	81	632075	631996	-	86.5	1.5e-18
mir-1	RF00103	Scv2yLs_3698	1	77	12318775	12318851	+	83.9	1.3e-15
mir-133	RF00446	Scv2yLs_3698	1	87	12321958	12321872	-	57.3	8.6e-11
mir-128	RF00649	Scv2yLs_3759	1	84	4896602	4896521	-	87.7	3e-20
mir-223	RF00664	Scv2yLs_3827	1	110	131007	130900	-	92.6	9.7e-21
mir-192	RF00130	Scv2yLs_3948	1	106	73625	73728	+	81	1.4e-17
mir-194	RF00257	Scv2yLs_3948	1	85	73315	73397	+	80.3	7.7e-17
mir-182	RF00702	Scv2yLs_4213	1	85	144623	144707	+	92.2	8.7e-20
mir-137	RF00694	Scv2yLs_4429	1	100	6969885	6969786	-	97.2	1.7e-20
mir-181	RF00076	Scv2yLs_4429	1	76	10348522	10348597	+	86.3	6.3e-19
mir-10	RF00104	Scv2yLs_4558	1	75	3259145	3259216	+	74.3	6.7e-17
mir-10	RF00104	Scv2yLs_4558	1	75	3259215	3259144	-	39.3	1e-05
mir-301	RF02061	Scv2yLs_4611	1	84	445442	445525	+	97.5	1.7e-20
mir-21	RF00658	Scv2yLs_4611	1	72	272118	272047	-	94.5	1.3e-19
mir-153	RF00650	Scv2yLs_4620	1	86	1030580	1030494	-	101.8	4.9e-21
mir-128	RF00649	Scv2yLs_4711	1	84	12664566	12664483	-	95.1	1.6e-22
mir-138	RF00671	Scv2yLs_4711	1	83	6241274	6241199	-	87.4	2.1e-17
mir-7	RF00053	Scv2yLs_4792	1	88	48036	48122	+	76.3	1.2e-14
mir-26	RF00244	Scv2yLs_4868	1	74	562809	562882	+	85.1	1.2e-18
mir-489	RF00698	Scv2yLs_4972	1	92	3638213	3638304	+	98.3	7.2e-21
mir-367	RF00735	Scv2yLs_5163	1	68	296676	296743	+	90.8	2e-18
mir-302	RF00668	Scv2yLs_5163	1	69	296507	296574	+	80.9	1.5e-15
mir-302	RF00668	Scv2yLs_5163	1	69	296344	296411	+	73.5	1.6e-13
mir-302	RF00668	Scv2yLs_5163	1	69	296178	296242	+	73.1	2.1e-13
mir-24	RF00178	Scv2yLs_5345	1	68	1756126	1756059	-	91.6	3.8e-22
mir-23	RF00642	Scv2yLs_5345	1	75	1756978	1756904	-	87.8	8.4e-20
mir-27	RF00644	Scv2yLs_5345	1	83	1756666	1756584	-	91.3	3.7e-19
mir-7	RF00053	Scv2yLs_5345	1	88	3248040	3248130	+	74	5.3e-14
mir-27	RF00644	Scv2yLs_5345	1	83	1756580	1756662	+	50.5	8.4e-08
mir-383	RF00715	Scv2yLs_5872	1	73	298479	298407	-	100.4	2.5e-24
mir-684	RF00876	Scv2yLs_6360	1	88	170111	170011	-	76.2	4.1e-13
mir-599	RF00991	Scv2yLs_6497	1	95	9539565	9539471	-	53.3	2.3e-08
mir-193	RF01895	Scv2yLs_6572	1	103	601912	602014	+	110	7.6e-26
mir-365	RF00659	Scv2yLs_6572	1	93	607439	607531	+	102.4	7.3e-24
mir-146	RF00691	Scv2yLs_6984	1	90	87453	87542	+	77.9	3.1e-15
mir-135	RF00246	Scv2yLs_6988	1	90	111640	111550	-	65.6	7.4e-12
mir-2970	RF02092	Scv2yLs_7006	1	88	4465	4548	+	98.3	7.5e-21
mir-425	RF00803	Scv2yLs_7006	1	85	4222	4306	+	90.7	9.6e-20
mir-458	RF00750	Scv2yLs_7138	1	78	406014	405937	-	87.6	3.8e-18
mir-139	RF00703	Scv2yLs_7166	1	68	836	769	-	87	2.2e-18
mir-205	RF00656	Scv2yLs_7363	1	102	48329	48228	-	63.1	7.5e-12
mir-190	RF00672	Scv2yLs_7724	1	89	1308299	1308383	+	91.6	1.7e-18
mir-33	RF00667	Scv2yLs_7814	1	69	1306829	1306761	-	76.8	2.2e-15
mir-490	RF00792	Scv2yLs_8378	1	128	9603383	9603512	+	132.3	3.7e-28
mir-103	RF00129	Scv2yLs_8380	1	78	2401716	2401639	-	97.5	2.8e-22
mir-16	RF00254	Scv2yLs_9299	1	81	838940	838864	-	70.1	1.8e-14
mir-15	RF00455	Scv2yLs_9299	1	86	839094	839009	-	59.1	4e-09
mir-16	RF00254	Scv2yLs_9299	1	81	838864	838940	+	47.3	1.3e-07
mir-2985-2	RF02095	Scv2yLs_9436	1	81	4976377	4976296	-	94.4	3.6e-19
mir-101	RF00253	Scv2yLs_9862	1	75	1558042	1557968	-	96.7	3.1e-21
mir-133	RF00446	Scv2yLs_9886	1	87	2921931	2922017	+	97	8.9e-23
mir-124	RF00239	Scv2yLs_9886	1	81	3525830	3525910	+	96.2	2.2e-21
mir-1	RF00103	Scv2yLs_9886	1	77	2909785	2909861	+	85.7	4.3e-16
mir-133	RF00446	Scv2yLs_9886	1	87	2922014	2921928	-	56	2.1e-10
mir-1	RF00103	Scv2yLs_9886	1	77	2909861	2909785	-	50	1.1e-06
mir-124	RF00239	Scv2yLs_9886	1	81	3525909	3525829	-	42.9	7.5e-06
mir-456	RF00878	Scv2yLs_10094	1	104	200417	200523	+	94.1	2.8e-21
mir-101	RF00253	Scv2yLs_10117	1	75	4304379	4304453	+	92.7	4.7e-20
mir-204	RF00646	Scv2yLs_10295	1	102	7131085	7130984	-	101.2	3e-25
mir-147	RF00693	Scv2yLs_10295	1	70	2262582	2262513	-	94.7	1e-17
mir-9	RF00237	Scv2yLs_10385	1	62	16384	16323	-	81.5	8.1e-16
mir-9	RF00237	Scv2yLs_10385	1	62	16323	16384	+	47.3	2.5e-06
mir-1306	RF01014	Scv2yLs_10632	1	74	2175655	2175728	+	103.5	9.5e-23
mir-454	RF00746	Scv2yLs_10632	1	115	1187641	1187756	+	85.8	1.9e-20
mir-301	RF02061	Scv2yLs_10632	1	84	1189513	1189429	-	68.9	1.5e-12
mir-130	RF00258	Scv2yLs_10632	1	83	1190746	1190668	-	59.5	3.3e-09
mir-34	RF00456	Scv2yLs_10989	1	90	82288	82205	-	60.4	2.3e-10
mir-10	RF00104	Scv2yLs_11211	1	75	202604	202535	-	61.2	1e-12
mir-449	RF00711	Scv2yLs_11323	1	90	3189268	3189180	-	57.3	1.7e-11
mir-449	RF00711	Scv2yLs_11323	1	90	3190224	3190133	-	50.5	2.5e-09
mir-449	RF00711	Scv2yLs_11323	1	90	3189106	3189021	-	49.5	5.4e-09
mir-449	RF00711	Scv2yLs_11323	1	90	3188154	3188067	-	47.2	3.1e-08
mir-338	RF00686	Scv2yLs_11388	1	82	1462537	1462457	-	72.9	3.3e-13
mir-143	RF00683	Scv2yLs_11496	1	106	907	802	-	108.6	1.6e-27
mir-145	RF00675	Scv2yLs_11496	1	88	513	427	-	85.8	8e-18
mir-365	RF00659	Scv2yLs_11541	1	93	1370109	1370017	-	109	7.7e-26
mir-193	RF01895	Scv2yLs_11541	1	103	1384876	1384776	-	72.3	7.7e-15
mir-218	RF00255	Scv2yLs_11560	1	96	3853256	3853161	-	99.7	3.6e-21
mir-190	RF00672	Scv2yLs_11646	1	89	38425	38511	+	88.2	1.4e-17
mir-30	RF00131	Scv2yLs_11709	1	60	149287	149343	+	67.3	1.9e-11
mir-30	RF00131	Scv2yLs_11709	1	60	152920	152977	+	47.8	3.6e-06
mir-29	RF00074	Scv2yLs_11911	1	71	213399	213469	+	77.2	2.3e-14
mir-29	RF00074	Scv2yLs_11911	1	71	214365	214428	+	72.5	4.3e-13
mir-199	RF00144	Scv2yLs_11969	1	102	89369	89467	+	94.8	6.8e-21
mir-219	RF00251	Scv2yLs_11969	1	71	3930	4004	+	64	4.5e-12
mir-363	RF01898	Scv2yLs_12074	1	88	363607	363694	+	111.5	2.6e-25
mir-92	RF00464	Scv2yLs_12074	1	80	363471	363551	+	85.7	2.2e-21
mir-2985-2	RF02095	Scv2yLs_12074	1	81	2973994	2974071	+	84.9	1.5e-16
mir-17	RF00051	Scv2yLs_12074	1	82	363146	363228	+	75.4	2e-16
mir-19	RF00245	Scv2yLs_12074	1	76	363276	363349	+	84.6	5.1e-15
mir-17	RF00051	Scv2yLs_12074	1	82	362799	362878	+	70.7	5.6e-15
mir-16	RF00254	Scv2yLs_12074	1	81	279528	279608	+	66	3e-13
mir-15	RF00455	Scv2yLs_12074	1	86	279128	279211	+	64.9	9.7e-11
mir-551	RF00892	Scv2yLs_12258	1	86	4859918	4859832	-	61.7	2.1e-10
mir-153	RF00650	Scv2yLs_12425	1	86	5573	5658	+	95.4	2.7e-19
mir-187	RF00674	Scv2yLs_12528	1	104	3709030	3709133	+	109	1e-26
mir-1803	RF02094	Scv2yLs_12528	1	85	12609455	12609543	+	87.5	6.2e-18
mir-32	RF00666	Scv2yLs_12528	1	70	4347516	4347447	-	87.6	1.2e-16
mir-221	RF00651	Scv2yLs_12557	1	70	1291789	1291857	+	81.3	1.3e-15
mir-221	RF00651	Scv2yLs_12557	1	70	1292296	1292365	+	78.3	8.5e-15
mir-30	RF00131	Scv2yLs_12623	1	60	2942474	2942535	+	76.4	6.8e-14
mir-30	RF00131	Scv2yLs_12623	1	60	2968755	2968814	+	63.2	2.6e-10
mir-205	RF00656	Scv2yLs_12639	1	102	53774	53874	+	101.1	4.6e-23
mir-202	RF00705	Scv2yLs_12744	1	87	1636232	1636318	+	100.9	1.1e-21
mir-186	RF00697	Scv2yLs_12767	1	93	9817411	9817319	-	75.5	1.1e-11
mir-22	RF00653	Scv2yLs_12914	1	88	10222	10135	-	81.5	1.8e-15
mir-133	RF00446	Scv2yLs_13076	1	87	5468869	5468956	+	84.3	6.2e-19
mir-1	RF00103	Scv2yLs_13076	1	77	5464054	5464129	+	74.3	4.4e-13
mir-135	RF00246	Scv2yLs_13210	1	90	25129073	25129162	+	100	1.5e-21
mir-181	RF00076	Scv2yLs_13328	1	76	16169	16095	-	91.3	2e-20
mir-2985-2	RF02095	Scv2yLs_13651	1	81	1215651	1215731	+	102.9	1.7e-21
mir-16	RF00254	Scv2yLs_13651	1	81	12462942	12463020	+	83	2.3e-18
mir-15	RF00455	Scv2yLs_13651	1	86	12462796	12462880	+	87.3	6.9e-17
mir-16	RF00254	Scv2yLs_13651	1	81	12463020	12462942	-	52.2	4.4e-09
let-7	RF00027	Scv2yLs_4558	1	84	3259861	3259936	+	68.8	2.7e-12
let-7	RF00027	Scv2yLs_6049	1	84	284338	284252	-	83.6	2.3e-16
let-7	RF00027	Scv2yLs_6049	1	84	283346	283262	-	79.9	2.4e-15
let-7	RF00027	Scv2yLs_6049	1	84	284764	284683	-	79.4	3.3e-15
let-7	RF00027	Scv2yLs_6988	1	84	136587	136674	+	81.8	7.3e-16
let-7	RF00027	Scv2yLs_8378	1	84	4558533	4558619	+	84.7	1.1e-16
let-7	RF00027	Scv2yLs_8378	1	84	4557686	4557766	+	78	8.2e-15
let-7	RF00027	Scv2yLs_10016	1	84	53373	53286	-	73.6	1.3e-13
let-7	RF00027	Scv2yLs_10016	1	84	53559	53479	-	64.8	3.4e-11
let-7	RF00027	Scv2yLs_13210	1	84	12341634	12341720	+	68.5	3.3e-12
lin-4	RF00052	Scv2yLs_4558	1	71	3294144	3294214	+	79.9	2.1e-16
lin-4	RF00052	Scv2yLs_11211	1	71	187715	187645	-	74	1e-14

### Sheet: rRNA
Predicted rRNAs:
target name	accession	query name	mdl from	mdl to	seq from	seq to	strand	score	E-value
LSU_rRNA_eukarya	RF02543	Scv2yLs_75	1534	1845	602	947	+	110.2	8.2e-23
LSU_rRNA_eukarya	RF02543	Scv2yLs_5802	2829	2984	1920566	1920719	+	117.9	8.3e-25
LSU_rRNA_eukarya	RF02543	Scv2yLs_6611	2043	2279	1123	1	-	122.1	6.8e-26
LSU_rRNA_eukarya	RF02543	Scv2yLs_7250	2122	2338	6122	6444	+	122.8	4.4e-26
LSU_rRNA_eukarya	RF02543	Scv2yLs_11529	957	1389	1070144	1070557	+	271.2	2.3e-64
LSU_rRNA_eukarya	RF02543	Scv2yLs_13219	2426	2811	7086679	7087154	+	85.3	2.2e-16
SSU_rRNA_eukarya	RF01960	Scv2yLs_6224	643	985	7853242	7853582	+	74.6	2.4e-17
5S_rRNA	RF00001	Scv2yLs_13651	1	119	11688865	11688747	-	68.6	2.1e-11

### Sheet: snoRNA
Predicted snoRNAs:
target name	accession	query name	mdl to	seq from	seq to	strand	score	E-value
snoU54	RF01277	Scv2yLs_3698	67	3736257	3736320	+	58.9	1.6e-09
snoU13	RF01210	Scv2yLs_4884	104	1628	1535	-	53.5	1.4e-07
snoZ40	RF00342	Scv2yLs_6051	73	6625714	6625642	-	70.3	9.3e-13
snoU2_19	RF00494	Scv2yLs_6051	80	6608719	6608802	+	71	1.2e-07
snoU85	RF01296	Scv2yLs_6592	329	6268689	6268978	+	119.6	3.3e-29
snoU83B	RF00593	Scv2yLs_7814	94	2602653	2602745	+	90.3	1e-18
snoZ17	RF00266	Scv2yLs_8910	71	6079	6149	+	56.5	2e-07
snoZ39	RF00341	Scv2yLs_11698	63	57752	57690	-	49.6	3e-06
snoU109	RF01233	Scv2yLs_12074	134	233034	233176	+	112.9	5.7e-18
snoZ30	RF00288	Scv2yLs_13484	97	296232	296136	-	91.6	7.5e-18
SNORA16	RF00190	Scv2yLs_426	135	262150	262292	+	84.7	8.2e-15
SNORA44	RF00405	Scv2yLs_426	131	262862	262992	+	74.4	2.4e-13
SNORA61	RF00420	Scv2yLs_426	132	263193	263309	+	75.2	6.5e-12
SNORD99	RF00608	Scv2yLs_426	74	264056	264126	+	64.1	7.8e-11
SNORD66	RF00572	Scv2yLs_607	76	9323	9247	-	80.5	3e-18
SNORD66	RF00572	Scv2yLs_607	76	8044	7970	-	60.8	4.4e-12
SNORD71	RF00576	Scv2yLs_823	86	625999	626085	+	82.5	1.8e-16
SNORA24	RF00399	Scv2yLs_1248	131	491934	491804	-	56	6e-07
SNORA41	RF00403	Scv2yLs_1379	133	9980343	9980210	-	98.3	6e-15
SNORD70	RF00575	Scv2yLs_1379	89	9172522	9172610	+	95.8	2.1e-14
SNORD11B	RF01192	Scv2yLs_1379	87	9179406	9179489	+	86.3	2.9e-14
SNORD11	RF01182	Scv2yLs_1379	84	9180556	9180641	+	80.9	3.3e-14
SNORD51	RF00280	Scv2yLs_1379	79	9980848	9980769	-	54.6	1.5e-06
SNORD70	RF00575	Scv2yLs_1379	89	9177442	9177529	+	59.9	1.6e-06
SNORD50	RF00278	Scv2yLs_1429	72	644489	644418	-	84.1	1.8e-16
SNORA35	RF00566	Scv2yLs_1751	129	6531	6401	-	86.5	1.6e-14
SNORD39	RF00157	Scv2yLs_1751	80	11143	11059	-	69.3	1.7e-13
SNORD38	RF00212	Scv2yLs_1751	70	8604	8532	-	60.9	1.2e-09
SNORD38	RF00212	Scv2yLs_1751	70	7536	7465	-	55.1	4.4e-08
SNORD46	RF00218	Scv2yLs_1751	104	10700	10597	-	45.4	1.9e-06
SNORA50	RF00407	Scv2yLs_1754	136	221085	221220	+	157.9	3.5e-29
SNORA46	RF00404	Scv2yLs_1754	135	230728	230866	+	98.3	9.1e-16
SNORA17	RF00560	Scv2yLs_1968	132	47743	47876	+	63.8	3.9e-09
SNORA17	RF00560	Scv2yLs_1968	132	47164	47297	+	60.5	2.4e-08
SNORD69	RF00574	Scv2yLs_2562	77	623781	623856	+	54.5	5.8e-07
SNORD19	RF00569	Scv2yLs_2562	76	622099	622171	+	50	7.9e-06
SNORD89	RF00578	Scv2yLs_2622	114	1490824	1490936	+	88.7	3e-16
SNORA28	RF00400	Scv2yLs_2754	126	14160265	14160387	+	104.7	8e-18
SNORA14	RF00397	Scv2yLs_2761	135	1222384	1222518	+	95.1	1.5e-16
SNORD53_SNORD92	RF00325	Scv2yLs_3267	78	2955061	2955137	+	81.9	5.9e-15
SNORD53_SNORD92	RF00325	Scv2yLs_3267	78	2946769	2946846	+	70.3	6.9e-12
SNORD53_SNORD92	RF00325	Scv2yLs_3267	78	2951557	2951640	+	63.7	3.7e-10
SNORA9	RF00411	Scv2yLs_3367	133	2508	2636	+	86.9	5.1e-16
SNORD75	RF00612	Scv2yLs_4429	62	12032130	12032196	+	69	1.8e-17
SNORD74	RF00284	Scv2yLs_4429	80	12031298	12031376	+	78.3	1.8e-16
SNORD21	RF00068	Scv2yLs_4429	95	5462365	5462461	+	78.2	1.2e-12
SNORD79	RF00152	Scv2yLs_4429	83	12035111	12035186	+	71.8	7.6e-10
SNORD47	RF00281	Scv2yLs_4429	77	12036010	12036085	+	58.1	2.8e-08
SNORA62	RF00091	Scv2yLs_4711	156	8510227	8510384	+	153.4	2.7e-30
SNORA62	RF00091	Scv2yLs_4711	156	8511278	8511436	+	150.8	1.1e-29
SNORD93	RF00606	Scv2yLs_5150	74	4195575	4195662	+	70.3	1.4e-10
SNORA74	RF00090	Scv2yLs_5178	201	762	964	+	108.8	4.2e-26
SNORA74	RF00090	Scv2yLs_5585	201	1247163	1246961	-	98.6	3.7e-23
SNORA22	RF00414	Scv2yLs_5677	134	170132	170002	-	116.7	9.2e-20
SNORA15	RF00398	Scv2yLs_5677	137	169030	168896	-	67.3	1.6e-09
SNORD127	RF01186	Scv2yLs_5956	86	58074	57989	-	85.2	6.2e-13
SNORA18	RF00425	Scv2yLs_6051	132	6624959	6624828	-	118.4	3.6e-20
SNORA8	RF00393	Scv2yLs_6051	139	6627061	6626923	-	108.6	1e-18
SNORA1	RF00408	Scv2yLs_6051	135	6626539	6626408	-	104.6	5.2e-17
SNORA40	RF00561	Scv2yLs_6051	128	6627516	6627389	-	66.8	4.1e-09
SNORD5	RF01161	Scv2yLs_6051	72	6628760	6628689	-	72.8	8.3e-09
SNORA66	RF00155	Scv2yLs_6216	133	103580	103717	+	110.4	2.6e-18
SNORD58	RF00151	Scv2yLs_6417	65	570784	570716	-	78	4.9e-15
SNORD58	RF00151	Scv2yLs_6417	65	574601	574533	-	71.4	3.3e-13
SNORA72	RF00139	Scv2yLs_6497	132	8872478	8872344	-	109.2	9.3e-17
SNORD65	RF00571	Scv2yLs_6596	73	212508	212581	+	73.2	1.2e-12
SNORD49	RF00277	Scv2yLs_6596	71	211777	211850	+	67.2	2.1e-12
SNORD61	RF00270	Scv2yLs_7165	72	130246	130317	+	77.9	3.6e-10
SNORD63	RF00154	Scv2yLs_7551	70	40136	40207	+	52.5	1.4e-06
SNORD63	RF00154	Scv2yLs_7551	70	41261	41329	+	50.4	4.7e-06
SNORD12	RF00581	Scv2yLs_7573	90	231634	231544	-	81.7	1.1e-15
SNORD12	RF00581	Scv2yLs_7573	90	230890	230800	-	81	1.7e-15
SNORD14	RF00016	Scv2yLs_7841	116	8942	9038	+	73.3	2.4e-13
SNORD14	RF00016	Scv2yLs_7841	116	10532	10628	+	73.2	2.5e-13
SNORD14	RF00016	Scv2yLs_7841	116	9611	9707	+	70.5	1.4e-12
SNORD67	RF00573	Scv2yLs_7965	111	318958	319068	+	106.8	1.5e-23
SNORD37	RF00440	Scv2yLs_8856	65	60446	60378	-	50.9	2e-06
SNORD42	RF00150	Scv2yLs_8910	68	6610	6675	+	59.7	7.8e-07
SNORD98	RF00607	Scv2yLs_8926	65	219210	219147	-	79.4	1.8e-14
SNORD98	RF00607	Scv2yLs_8926	65	220528	220465	-	79.4	1.8e-14
SNORA73	RF00045	Scv2yLs_9103	219	76953	77157	+	185.7	5.4e-47
SNORD36	RF00049	Scv2yLs_9143	77	278019	278092	+	77.7	9.3e-11
SNORD24	RF00069	Scv2yLs_9143	76	276266	276338	+	71.7	1.6e-10
SNORD36	RF00049	Scv2yLs_9143	77	277520	277597	+	75.2	3.5e-10
SNORD111	RF00611	Scv2yLs_9246	89	5472770	5472849	+	54.1	1.9e-06
SNORD111	RF00611	Scv2yLs_9246	89	5470102	5470183	+	51.3	9.2e-06
SNORD73	RF00071	Scv2yLs_9436	72	7534454	7534385	-	72.3	7.2e-11
SNORA2	RF00410	Scv2yLs_9511	137	4580	4708	+	89.2	6.9e-14
SNORA49	RF00562	Scv2yLs_9687	133	343233	343097	-	120.9	3.4e-23
SNORD94	RF00613	Scv2yLs_9836	137	250876	250735	-	122.5	7.9e-28
SNORD15	RF00067	Scv2yLs_10086	145	786	640	-	98.7	1.9e-19
SNORA47	RF01234	Scv2yLs_10117	138	519816	519944	+	86	1.9e-15
SNORA55	RF00431	Scv2yLs_10392	135	11713	11586	-	108.5	8.6e-22
SNORA55	RF00431	Scv2yLs_10392	135	9917	9785	-	103	2.2e-20
SNORA55	RF00431	Scv2yLs_10392	135	12345	12210	-	84.2	1.4e-15
SNORA26	RF00568	Scv2yLs_10442	122	1103502	1103620	+	71	4.7e-10
SNORA77	RF00599	Scv2yLs_10632	125	2203317	2203448	+	49.4	2.2e-06
SNORA13	RF00396	Scv2yLs_10796	134	1156648	1156780	+	70.1	2.2e-09
SNORA23	RF00319	Scv2yLs_10855	184	734693	734513	-	137.4	7.7e-28
SNORD97	RF01291	Scv2yLs_10855	142	101687	101854	+	103.5	6.4e-17
SNORA54	RF00430	Scv2yLs_10855	129	4570927	4571047	+	88.5	3.9e-15
SNORA3	RF00334	Scv2yLs_10855	131	1115326	1115457	+	87.4	4.8e-15
SNORA54	RF00430	Scv2yLs_10855	129	4567670	4567797	+	88.1	4.9e-15
SNORA52	RF00419	Scv2yLs_10855	134	7301858	7301726	-	76.5	3.5e-13
SNORA3	RF00334	Scv2yLs_10855	131	1116212	1116343	+	72.7	1.7e-11
SNORD15	RF00067	Scv2yLs_11125	145	121195	121048	-	120.6	5.7e-25
SNORA84	RF01229	Scv2yLs_11317	134	32236	32367	+	90.6	1.2e-17
SNORD20	RF00217	Scv2yLs_11788	80	9684	9608	-	85.3	6.6e-14
SNORD82	RF00158	Scv2yLs_11788	70	12129	12060	-	68	2.4e-11
SNORA75	RF00072	Scv2yLs_11788	134	8989	8849	-	81.4	1e-10
SNORA65	RF00302	Scv2yLs_11905	127	3097	2970	-	88.7	3.9e-14
SNORD45	RF00279	Scv2yLs_12042	81	11184	11102	-	66	1.9e-09
SNORA69	RF00265	Scv2yLs_12074	132	2304625	2304498	-	85.1	5.2e-13
SNORA81	RF01241	Scv2yLs_12258	179	252878	253058	+	182.7	4.1e-35
SNORA63	RF00092	Scv2yLs_12258	130	253421	253548	+	125	3.3e-20
SNORD2	RF01299	Scv2yLs_12258	70	250663	250733	+	82	5.1e-16
SNORA5	RF00392	Scv2yLs_12377	134	390	257	-	60.7	1e-09
SNORD59	RF00273	Scv2yLs_12511	73	552	478	-	72.5	2e-13
SNORD59	RF00273	Scv2yLs_12511	73	1336	1263	-	66.7	8.2e-12
SNORA31	RF00322	Scv2yLs_12767	130	17665903	17665774	-	91.6	3.7e-15
SNORA31	RF00322	Scv2yLs_12767	130	17664815	17664680	-	55.3	9.7e-07
SNORA19	RF00413	Scv2yLs_12933	131	748498	748366	-	136.8	7.5e-24
SNORD103	RF00188	Scv2yLs_13107	83	11618	11535	-	66.1	1.3e-11
SNORA53	RF00563	Scv2yLs_13210	248	25489365	25489604	+	212.8	1.8e-52
SNORA68	RF00263	Scv2yLs_13210	133	12871341	12871210	-	108.5	1.8e-19
SNORA29	RF00429	Scv2yLs_13219	140	5847110	5847245	+	119.5	2.2e-20
SNORA33	RF00438	Scv2yLs_13219	130	4480116	4480250	+	94.1	6.6e-14
SNORD100	RF00609	Scv2yLs_13219	82	4479606	4479692	+	73.9	8.3e-14
SNORD101	RF00186	Scv2yLs_13219	73	4478217	4478291	+	68.1	2.3e-11
SNORD17	RF00567	Scv2yLs_13301	238	210895	210652	-	120.1	1.2e-26
SNORD83	RF00137	Scv2yLs_13301	78	210040	209965	-	61.2	1.7e-09
SNORA36	RF00340	Scv2yLs_13301	132	212533	212399	-	60.7	1.2e-07
SNORD83	RF00137	Scv2yLs_13301	78	213620	213545	-	53.7	1.7e-07
SNORD123	RF01156	Scv2yLs_13388	70	171878	171810	-	87.8	6e-17
SNORD16	RF00138	Scv2yLs_13625	100	739748	739847	+	98.1	4.2e-19
SNORD16	RF00138	Scv2yLs_13625	100	737904	738004	+	83.2	3.7e-15
SNORD18	RF00093	Scv2yLs_13625	73	740896	740965	+	70.5	1.3e-10
SNORD18	RF00093	Scv2yLs_13625	73	739331	739401	+	70.4	1.4e-10
SNORA27	RF00443	Scv2yLs_13651	127	5918089	5918221	+	98.9	4.4e-16
SNORD91	RF00580	Scv2yLs_13680	95	15391	15481	+	63.3	7.4e-09
SNORD91	RF00580	Scv2yLs_13680	95	13827	13917	+	62.8	9.5e-09
SCARNA13	RF00231	Scv2yLs_2754	275	9830602	9830336	-	206.6	4.5e-54
SCARNA6	RF00478	Scv2yLs_3249	265	242617	242879	+	119.5	8.6e-31
SCARNA6	RF00478	Scv2yLs_3249	265	240179	240448	+	104.8	2.2e-26
SCARNA1	RF00553	Scv2yLs_4065	166	354941	354806	-	104.1	4.6e-16
SCARNA8	RF00286	Scv2yLs_5345	131	6647586	6647716	+	127.2	1e-24
SCARNA11	RF00564	Scv2yLs_6592	140	6336622	6336484	-	72.8	9.9e-12
SCARNA24	RF00422	Scv2yLs_7539	130	7287697	7287827	+	104.5	1.5e-15
SCARNA7	RF01295	Scv2yLs_9299	330	806844	807095	+	78.6	7.8e-15
SCARNA3	RF00565	Scv2yLs_9937	141	284404	284539	+	100.3	1.8e-18
SCARNA15	RF00426	Scv2yLs_10295	128	1873073	1872942	-	82.4	4.2e-13
SCARNA23	RF00427	Scv2yLs_11560	125	10585216	10585345	+	64.7	3.7e-10
SCARNA16	RF00424	Scv2yLs_13026	187	9792	9902	+	71.5	1.6e-12
SCARNA14	RF00582	Scv2yLs_13625	136	786652	786785	+	94	1.3e-14

### Sheet: snRNA
Predicted snRNAs:
target name	accession	query name	mdl from	mdl to	seq from	seq to	strand	score	E-value
U4atac	RF00618	Scv2yLs_30	1	133	3749764	3749880	+	84.6	3.8e-12
U1	RF00003	Scv2yLs_307	1	166	2861	2699	-	122.9	3.1e-31
U2	RF00004	Scv2yLs_375	1	193	951444	951625	+	84.8	1e-14
U5	RF00020	Scv2yLs_1751	1	116	11910	12024	+	96.7	1.2e-14
U5	RF00020	Scv2yLs_1751	1	116	13559	13673	+	96.7	1.2e-14
U5	RF00020	Scv2yLs_1751	1	116	34437	34323	-	65.6	8.9e-08
U5	RF00020	Scv2yLs_1816	1	116	393910	394024	+	90.8	2.5e-13
U2	RF00004	Scv2yLs_2258	1	193	2276236	2276046	-	74.6	2.8e-12
U1	RF00003	Scv2yLs_3267	1	166	380665	380546	-	40.6	1.1e-06
U6	RF00026	Scv2yLs_6497	1	104	2360926	2361034	+	62.7	5.1e-12
U12	RF00007	Scv2yLs_7814	1	155	959222	959074	-	146.1	8.7e-30
U6atac	RF00619	Scv2yLs_9436	1	126	5869798	5869673	-	97.5	3.8e-22
U4	RF00015	Scv2yLs_11714	1	140	597204	597064	-	118	4.6e-24
U4	RF00015	Scv2yLs_11714	1	140	597772	597689	-	51.2	3.5e-07
U2	RF00004	Scv2yLs_11934	1	193	715	905	+	182.8	3.1e-38
U6	RF00026	Scv2yLs_12466	1	104	55987	55895	-	48	9.1e-08

### Sheet: lncRNA
Predicted lncRNAs:
target name	accession	query name	mdl from	mdl to	seq from	seq to	strand	score	E-value
DLEU2_5	RF02109	Scv2yLs_13651	1	84	12446837	12446761	-	61.3	4.5e-07
Evf-2_5p	RF01778	Scv2yLs_4972	1	142	2284921	2285062	+	147.6	2.6e-24
HAR1A	RF00635	Scv2yLs_9886	1	118	3382827	3382944	+	144.4	4.6e-18
HOTAIRM1_2	RF01976	Scv2yLs_5150	1	220	5890971	5891190	+	216.9	8.6e-32
HOXA11-AS1_4	RF02140	Scv2yLs_5150	1	233	5970408	5970179	-	145.8	9.5e-14
HOXA11-AS1_2	RF02138	Scv2yLs_5150	1	187	5971418	5971243	-	94	2.1e-10
LINC00901	RF01884	Scv2yLs_6592	1	152	2579452	2579601	+	71.6	7.5e-10
NBR2	RF02153	Scv2yLs_3600	1	63	163030	162968	-	69.9	1.8e-07
PART1_2	RF02160	Scv2yLs_11323	1	249	5136199	5136483	+	167.6	8e-32
PCA3_2	RF01894	Scv2yLs_5345	1	409	5583235	5583618	+	143.6	2.4e-29
RMST_9	RF01970	Scv2yLs_13210	1	193	25126297	25126484	+	171.3	3.4e-28
RMST_7	RF01968	Scv2yLs_13210	1	268	25106881	25107144	+	207.5	3.3e-21
RMST_8	RF01969	Scv2yLs_13210	1	143	25126027	25126165	+	123.8	2.5e-19
RMST_6	RF01967	Scv2yLs_13210	1	203	25104761	25104962	+	136.8	2.4e-17
SOX2OT_exon1	RF01951	Scv2yLs_12258	1	230	1008759	1008534	-	200.8	7.5e-38
ST7-OT3_2	RF02184	Scv2yLs_13210	1	138	4528096	4527959	-	157.6	1.9e-25
Six3os1_5	RF02250	Scv2yLs_330	1	272	1610675	1610946	+	190.3	7.5e-43
Six3os1_7	RF02252	Scv2yLs_330	1	194	1614661	1614850	+	170.6	2.9e-23
WT1-AS_7	RF02209	Scv2yLs_8891	1	294	303436	303623	+	71.2	3.8e-13
ZEB2_AS1_1	RF01984	Scv2yLs_3759	1	128	2000162	2000033	-	107.4	4e-16
