## Supplementary Table S1 for "A high-quality genome assembly of the North American Song Sparrow, *Melospiza melodia*"

### Sheet: Sheet1
	Table S1: Comparison of the genome sizes of birds related to M. melodia
		Genome size(Mb)
	T. guttata1	1058.01
	F. albicollis2	1118.34
	M. vittelinus3	1072.33
	G. fortis4	1065.29
1	https://www.ncbi.nlm.nih.gov/genome/367?genome_assembly_id=529627
2	https://www.ncbi.nlm.nih.gov/genome/?term=Ficedula+albicolis
3	https://www.ncbi.nlm.nih.gov/genome/31979?genome_assembly_id=617342
4	https://www.ncbi.nlm.nih.gov/genome/?term=geospiza+fortis
